# RNF144A shapes the hierarchy of cytokine signaling to provide protective immunity against influenza

**DOI:** 10.1101/782680

**Authors:** B. Afzali, S. Kim, E. West, E. Nova-Lamperti, N. Cheru, H. Nagashima, B. Yan, T Freiwald, N. Merle, D. Chauss, M. Bijlmakers, G. Weitsman, Z. Yu, D. Jankovic, S. Mitra, A. Villarino, C. Kemper, A. Laurence, M. Kazemian, J.J. O’Shea, S. John

## Abstract

Cytokine-induced signaling pathways are tightly regulated and self-limiting, as their dysregulation causes immune disorders and cancer. The precise mechanisms that fine-tune these responses are incompletely understood. We show that the E3 ubiquitin ligase *RNF144A* is an IL-2/STAT5-induced gene in T cells and critically orchestrates the hierarchy of IL-2R signaling to promote STAT5 activation and limit RAF-ERK-MAPK output from the IL-2R. Mechanistically, RNF144A increased the interaction between IL-2Rβ and STAT5 and polyubiquitinated RAF1, enhancing its proteasomal degradation and preventing the formation of the potent RAF1/BRAF kinase complex. CD8^+^ T cells from *Rnf144a*^*–/–*^ mice had impaired IL-2-induction of effector genes, including *Tnf* and granzymes, and these mice demonstrated increased susceptibility to influenza. Reduced RNF144A expression was associated with more severe influenza in humans and its expression in patients was a biomarker distinguishing moderate from severe disease. These studies reveal a vital physiological role for RNF144A in maintaining the fidelity of IL-2R signaling in CTLs to prevent severe inflammation in response to infection.

**One Sentence Summary:** RNF144A promotes anti-viral immunity by regulating the hierarchy of cytokine signal output
