## Supplementary material for "RNF144A shapes the hierarchy of cytokine signaling to provide protective immunity against influenza": Table S1

### Sheet: Sheet1
IL-2 / No IL-2			IL-2 + JAKi / No IL-2
Gene symbol	Fold Change (Log2)		Gene symbol	Fold Change (Log2)
AARS	1.3239		BCYRN1	1.1585
ABAT	0.603088		CCL3	1.51991
ABCA7	0.618633		CCL4	1.10149
ABCB1	0.45376		CISH	2.19155
ABCD2	0.74571		EPSTI1	1.20754
ABCE1	1.24984		GBP1	1.31314
ABCG1	0.556002		GBP5	1.10695
ABHD4	0.507117		IFI44L	1.73528
ABI3	1.3556		IRF9	1.00481
ABLIM1	0.777423		LOC102467081	1.01966
ABTB1	0.63234		MIR202HG	0.950545
ACAA2	1.24972		MTPN	1174.92
ACACA	1.45789		MX1	1.41098
ACAD11	0.733679		OAS1	1.43659
ACAD9	1.30986		OAS3	1.70484
ACAT2	1.3454		STAT1	1.18978
ACBD4	0.755162		TNFAIP8L2-SCNM1	0.679523
ACCS	0.677716		TNFSF13B	1.1233
ACD	1.3839
ACOT7	1.90359
ACRC	0.598145
ACSL6	0.628828
ACTA2	0.716563
ACTL6A	1.27511
ACTN4	1.20478
ACYP1	1.38313
ADAM15	1.3453
ADAM19	2.248
ADAM8	0.773729
ADAM9	1.77205
ADCY3	1.79075
ADHFE1	0.505798
ADM2	1.98025
ADPRM	0.719058
AEN	1.38395
AFMID	1.40924
AGER	0.748894
AGO4	0.690419
AGTRAP	1.49035
AHCY	1.31911
AHNAK	0.821161
AHR	1.55255
AHSA1	1.28182
AIMP2	1.55344
AK1	0.733224
AK2	1.22547
AK4	4.17461
AKAP1	1.35426
AKAP13	0.825397
AKR1A1	1.2402
ALDH1B1	1.73139
ALDOA	1.13954
ALG8	1.31374
ALYREF	1.42141
AMD1	1.32648
AMICA1	0.793176
AMIGO1	0.554267
AMT	0.650013
AMY2B	0.666208
ANKRA2	0.714443
ANLN	1.54023
ANTXRLP1	0.607594
ANXA2	1.27125
AOAH	0.793601
AP3M2	1.37832
APBA2	0.798565
APBB1	0.781644
APITD1	1.55505
APOL6	1.2547
APOO	1.7911
APPL2	0.759427
AQP3	0.748245
ARAP3	0.559093
ARHGAP11A	1.49431
ARHGAP11B	1.32936
ARHGAP12	0.672247
ARHGDIA	1.20337
ARL2-SNX15	1.51736
ARL6IP6	1.38813
ARMC6	1.35391
ARNTL2	2.10286
ARPC5L	1.27351
ARRDC2	0.702194
ARRDC5	0.395273
ARSB	1.93022
ASB2	0.800893
ASF1B	1.77965
ASNS	1.26702
ASS1	3.45339
ATAD2	1.53182
ATAD3A	1.67016
ATAD3B	1.567
ATAD5	1.8758
ATF3	1.80893
ATG14	0.705591
ATIC	1.26575
ATM	0.794297
ATP1B3	1.30243
ATP2A2	1.3152
ATP5G1	1.3205
ATP5G3	1.21162
ATP8A1	0.72722
ATP8B4	2.35084
ATXN1	0.715047
ATXN7L1	0.593054
AUNIP	2.21488
AURKA	1.35711
AURKB	1.38379
AVEN	1.45146
B3GALT4	0.643043
B3GALTL	1.44821
B4GALT2	3.14148
BAG2	1.50532
BANF1	1.27813
BARD1	1.6348
BATF3	2.2565
BBC3	0.700895
BBS1	0.678704
BBS2	0.761042
BBS9	0.562033
BCAS3	0.626454
BCAT1	2.27216
BCAT2	1.32989
BCCIP	1.21793
BCL2	1.42911
BCL2L1	1.28507
BCL6	0.587217
BCL9L	0.761797
BCS1L	1.3203
BDH1	1.54993
BHLHE40	1.42931
BIRC5	1.41199
BLM	1.48893
BLOC1S5	0.358849
BLOC1S5-TXNDC5	1.36991
BLVRA	1.37511
BMF	0.224022
BMPR2	0.625443
BOLA2	1.35021
BOLA3	1.46758
BOP1	1.51619
BPGM	1.31326
BRCA1	1.85088
BRCA2	2.11843
BRI3BP	2.04234
BRIP1	1.93875
BRIX1	1.37382
BRWD1	0.729429
BST2	1.17857
BTG1	0.815013
BTG2	0.836248
BTG3	1.4933
BTN3A1	0.789606
BTN3A2	0.835596
BTN3A3	0.797563
BUB1	1.39369
BUB1B	1.54384
BYSL	1.89543
BZRAP1	0.526258
BZRAP1-AS1	0.801688
C10orf128	1.68312
C10orf2	1.37712
C11orf21	0.742239
C11orf24	1.53848
C11orf71	0.665109
C11orf84	1.35384
C12orf75	1.25398
C14orf80	1.73931
C14orf93	0.719408
C15orf39	1.48039
C16orf45	0.732723
C16orf59	3.7053
C16orf74	0.237552
C17orf100	0.677772
C17orf58	1.81661
C17orf59	0.775706
C17orf89	1.24566
C17orf96	1.60584
C19orf47	1.36805
C19orf48	1.35433
C1orf112	1.74924
C1orf216	1.43162
C1QBP	1.22013
C1QTNF6	0.487101
C20orf27	1.31639
C21orf58	1.43342
C3orf18	1.47619
C4orf46	2.05343
C5orf30	1.89496
C5orf46	1.54573
C7orf31	0.697771
C9orf40	1.91689
C9orf9	0.589502
CA6	1.60319
CAB39	1.20261
CABLES2	1.57418
CACNA1C-AS1	0.518556
CACNA1C-AS2	0.602968
CACNA1I	0.187819
CACYBP	1.23739
CAD	1.5116
CALCOCO1	0.583746
CALR	1.22561
CALU	1.29852
CAMK1	1.55633
CAMK2D	0.760022
CAMK4	0.802813
CAMKK2	1.30929
CAPN3	0.58407
CAPS	0.7285
CARF	0.678139
CASC5	1.53561
CASP3	1.33814
CASS4	0.68482
CBFB	1.26489
CBS	5.81075
CBWD1	1.33773
CBX2	3.19712
CBX7	0.61759
CCDC138	1.56035
CCDC146	0.684288
CCDC159	0.704557
CCDC163P	0.688915
CCDC167	1.32291
CCDC18	1.38965
CCDC28A	0.752047
CCDC34	1.37868
CCDC39	0.703794
CCDC58	1.29282
CCDC64	0.813356
CCDC7	0.631169
CCDC86	1.67463
CCL3	1.51991
CCL5	0.795868
CCNA2	1.38551
CCND2	1.33746
CCND3	1.24003
CCNE1	1.80693
CCNE2	2.36116
CCNF	1.46022
CCNG2	0.438578
CCPG1	0.703626
CCR2	1.42029
CCR7	0.873628
CCRN4L	1.46125
CCT2	1.25886
CCT3	1.20782
CCT4	1.18692
CCT5	1.32865
CCT6A	1.25554
CCT7	1.20535
CD101	0.702944
CD27	0.825952
CD274	1.54712
CD28	0.787445
CD320	1.40774
CD37	0.866943
CD3EAP	1.57537
CD40LG	2.25422
CD44	0.816506
CD52	0.896994
CD79A	0.643483
CD83	1.49505
CD84	0.728941
CDC20	1.30155
CDC25A	3.25341
CDC37	1.16939
CDC45	2.43779
CDC6	2.51675
CDC7	1.50167
CDCA2	1.59852
CDCA3	1.42517
CDCA4	1.58038
CDCA5	1.81046
CDCA7	1.39662
CDCA7L	1.39891
CDCA8	1.48611
CDK1	1.46818
CDK2	1.59171
CDK2AP1	1.30313
CDK2AP2	1.21114
CDK4	1.47191
CDK6	1.6411
CDKN1A	1.89075
CDKN1B	0.806999
CDKN3	1.29913
CDT1	1.67858
CEACAM1	4.13118
CEBPB	1.39831
CECR1	0.759588
CENPH	1.4101
CENPI	2.1293
CENPJ	1.73696
CENPL	1.3317
CENPM	1.92327
CENPN	1.61013
CENPO	1.6173
CENPP	3.10004
CENPQ	1.62688
CENPU	1.83911
CENPW	2.05997
CEP55	1.47651
CEP68	0.547884
CEP72	1.87139
CEP85	1.36163
CERKL	0.71177
CFAP126	0.657791
CFAP36	0.727133
CFL1	1.12476
CHAC1	7.18212
CHAC2	1.9856
CHAF1A	1.9543
CHAF1B	1.9958
CHAMP1	1.29765
CHCHD10	1.28056
CHCHD2	1.15312
CHCHD3	1.23051
CHCHD4	1.46565
CHEK1	1.92371
CHEK2	1.39907
CHI3L2	0.685457
CHRM3-AS2	1.3973
CHTF18	2.13666
CIDEB	1.42324
CIITA	1.75567
CIRH1A	1.31758
CISD2	1.4079
CISD3	1.55904
CISH	2.19155
CIT	1.50563
CKAP2L	1.62421
CKS1B	1.37631
CKS2	1.21997
CLEC2B	0.816415
CLEC2D	0.82107
CLIC3	0.293079
CLIC4	2.07836
CLK1	0.824817
CLK4	0.716606
CLN6	1.56641
CLPB	1.47401
CLSPN	2.03828
CLUH	1.48025
CMPK2	2.45122
CMSS1	1.73409
CNN3	1.45224
COA4	1.20303
COA7	1.43874
COL18A1	0.704023
COL6A1	0.635669
COL9A2	0.624716
COLGALT1	1.34631
COMTD1	1.44738
COPRS	1.88673
COQ2	1.46907
COQ3	1.48789
CORO1C	1.4318
COX17	1.28078
CPPED1	1.45966
CPSF4	1.26603
CREB3L4	0.705064
CREBL2	0.778812
CREBRF	0.62658
CRELD2	1.3856
CREM	1.46647
CRTAM	0.676241
CSE1L	1.38015
CSF1	1.51193
CSF2	2.67676
CSTF2	1.36644
CTDSP2	0.844387
CTH	2.01969
CTLA4	0.764083
CTNNAL1	1.9392
CTPS1	1.70813
CTSF	0.366541
CTSH	1.85369
CTU2	1.678
CXorf21	0.626459
CYB5RL	1.56737
CYC1	1.24757
CYCS	1.47628
CYP51A1	1.32813
CYTH4	0.820046
DARS2	1.33698
DBNDD2	1.41666
DBP	0.682802
DCAF13	1.29038
DCLRE1B	2.13924
DCTPP1	1.73687
DCUN1D3	1.5076
DDIAS	2.3288
DDIT4	1.24273
DDX11	1.53053
DDX12P	1.48173
DDX21	1.34838
DDX39A	1.34487
DDX60	1.61306
DEK	1.24185
DENND3	1.51918
DEPDC1B	1.45305
DERL3	4.12204
DESI1	1.27049
DFNB31	0.313297
DHCR24	1.96036
DHCR7	1.68236
DHFR	1.50563
DHODH	1.51314
DHX15	1.20123
DHX33	1.39271
DHX37	1.32131
DHX9	1.22801
DIAPH3	2.19059
DIP2A	0.766902
DKC1	1.37538
DLAT	1.31579
DLGAP1-AS1	0.663781
DMC1	1.96797
DNA2	2.05139
DNAJA1	1.2694
DNAJB11	1.25922
DNAJC12	3.65532
DNAJC4	0.799188
DNAJC9	1.43019
DNLZ	1.37375
DNM1P46	0.748215
DNMT1	1.27256
DONSON	1.64133
DPEP2	0.381571
DPH2	1.38702
DPP3	1.28605
DPP4	1.25809
DPYSL2	1.63574
DSC1	0.305655
DSCC1	2.65459
DSN1	1.48646
DTHD1	0.391961
DTL	2.31446
DTX3L	1.36034
DTYMK	1.63798
DUS3L	1.31756
DUSP16	0.663578
DUSP5	2.12494
DUSP6	2.92174
DUT	1.3049
DYRK1B	0.4307
DZIP3	0.696528
E2F1	1.79579
E2F2	1.99996
E2F6	1.42831
E2F7	2.77115
E2F8	2.06478
EAF2	2.0582
EARS2	1.39393
EBNA1BP2	1.38806
EBP	1.55196
ECE2	1.66377
ECT2	1.38059
EEF1E1	1.55221
EEF2KMT	1.79018
EFEMP2	0.467845
EFHC1	0.339801
EGFL6	24.304
EHD4	1.4797
EIF1AX	1.2565
EIF2AK2	1.40245
EIF2B3	1.5117
EIF2S1	1.27787
EIF2S2	1.18585
EIF3B	1.18143
EIF3J-AS1	0.718822
EIF4A1	1.19125
EIF4A3	1.31607
EIF4EBP1	1.58049
EIF4G1	1.28439
EIF4G3	1.35403
EIF5A	1.18612
ELAVL1	1.26522
ELOVL6	2.23781
EMC3-AS1	1.72686
EME1	2.47903
EMG1	1.30984
EMILIN2	2.08645
ENDOD1	1.48836
ENO1	1.31599
ENO2	1.24879
EOMES	0.737083
EPB41	0.818239
EPHA4	0.192819
EPHB6	0.610378
EPHX1	0.555032
EPHX2	0.685675
EPT1	1.50943
ERCC6	0.690144
ERCC6L	2.13068
ERH	1.17781
ERI1	1.62354
ERI2	1.50155
ERICH6-AS1	0.66456
ERLIN1	1.41657
ERO1LB	0.65257
ESCO2	2.04146
ESPL1	1.7078
ETF1	1.2238
ETV7	5.41754
EVI2A	0.733237
EVI2B	0.750173
EXO1	2.58411
EXOSC2	1.26444
EXOSC4	1.30604
EXOSC5	1.37661
EXOSC8	1.3359
EZH1	0.768587
EZH2	1.321
F2R	0.779593
F5	0.589775
FABP5	1.36535
FADS1	1.52931
FADS2	1.4616
FAH	1.87771
FAIM3	0.581249
FAM101B	1.19473
FAM102A	0.817771
FAM111B	2.04996
FAM117B	0.783148
FAM118A	0.781237
FAM129B	3.33683
FAM153C	0.703854
FAM159A	0.720194
FAM160B1	0.785779
FAM161A	1.55054
FAM195A	1.35459
FAM200B	0.703842
FAM210A	1.36623
FAM213A	1.36306
FAM214A	0.679486
FAM231D	0.715378
FAM57A	1.54352
FAM65B	0.861824
FAM72A	1.58088
FAM72B	1.6055
FAM72C	1.60949
FAM72D	1.46806
FAM89A	1.50348
FAM8A1	0.570306
FANCA	2.23343
FANCB	2.67049
FANCC	2.13458
FANCD2	1.52538
FANCE	1.80176
FANCG	1.6399
FANCI	1.56871
FANCL	1.47029
FANCM	1.57187
FAR2	1.90763
FARSA	1.27814
FARSB	1.46532
FASN	1.4474
FBXO3	0.728522
FBXO32	0.416796
FBXO5	1.43068
FBXO6	1.7004
FCER1G	0.740775
FCGBP	0.369121
FCGRT	0.686071
FCHSD1	0.784244
FCRL3	0.498789
FDPS	1.18749
FEN1	1.82674
FGD3	0.840243
FGFBP2	0.574694
FGFR1	0.783947
FH	1.27967
FHL1	1.6561
FHL3	0.722509
FIGNL1	1.75093
FKBP4	1.50982
FLJ10038	0.577631
FLNB	0.68782
FLT3LG	1.31455
FN3KRP	1.29757
FOSL2	1.56146
FOXM1	1.50701
FOXO4	0.480906
FOXP3	1.97216
FOXRED2	2.2934
FRAT1	0.638982
FURIN	1.22849
FUS	1.34709
FYB	0.806558
FYN	0.84801
GABARAPL1	0.777631
GABPB1-AS1	0.674056
GADD45GIP1	1.20503
GAL3ST4	0.444228
GALC	0.755066
GALE	2.03051
GALK1	1.34097
GALNT4	1.37383
GAR1	1.379
GARS	1.35093
GART	1.23646
GATS	0.670092
GBE1	1.35893
GBP1	1.31314
GCA	1.49619
GCH1	1.28159
GCNT4	0.439272
GCSH	1.36928
GDPD3	0.57602
GEMIN4	1.431
GEN1	1.53072
GFI1	0.795918
GGCT	1.2865
GGH	1.87021
GIMAP1	0.766038
GIMAP2	0.834031
GINS1	2.14711
GINS2	2.14814
GINS3	2.48718
GINS4	2.16111
GJB2	17.9906
GJB6	3.36547
GKAP1	0.627091
GLCCI1	0.694545
GLIPR1	0.697302
GLIPR2	1.29047
GMNN	1.77404
GMPPB	1.64955
GMPS	1.23967
GNA15	1.99309
GNG8	1.38911
GNL2	1.26872
GNL3	1.32206
GNPNAT1	1.4775
GOLGA8M	0.38451
GOT1	1.30493
GOT2	1.22138
GPA33	0.260805
GPAT2	1.6704
GPATCH4	1.42908
GPCPD1	0.776446
GPI	1.21602
GPN3	1.53077
GPR155	0.572563
GPR18	0.769563
GPR183	0.740792
GPT2	3.38579
GRPEL1	1.35456
GRWD1	1.33043
GSG2	1.72076
GSTCD	1.50978
GSTM2	0.723045
GTF2IRD2B	0.767862
GTF3C6	1.19727
GTPBP4	1.30073
GTSE1	1.43272
GZMA	1.3472
GZMB	1.30765
GZMK	0.778396
H1F0	0.673551
H1FX	0.848047
H2AFJ	0.745737
H2AFX	1.29441
H2AFY	1.20516
H2AFZ	1.23824
HACD3	1.32402
HAPLN3	1.29584
HAT1	1.34573
HAUS5	1.38214
HAUS7	1.75108
HAUS8	1.58602
HAVCR1	0.416124
HBP1	0.708477
HCFC1	1.23756
HCG26	0.733833
HDAC5	0.486848
HDGFRP3	1.70528
HEATR6	1.31302
HECA	0.772624
HEG1	1.76022
HELLS	1.56511
HEMK1	1.52068
HEXIM2	0.641444
HIGD1A	1.23874
HIRIP3	1.51202
HIST1H1C	0.618894
HIST1H2AC	0.176317
HIST1H2BD	0.385047
HIST1H2BK	0.670365
HIST2H2AA3	0.53134
HIST2H2AA4	0.53134
HIST2H2BC	0.640653
HIST3H2A	0.450668
HIVEP2	0.799583
HJURP	1.40708
HK2	1.90395
HLA-DPA1	1.20243
HLA-DQA1	1.48774
HLA-DQB1	1.24168
HLA-DRA	1.25331
HLA-DRB1	1.28057
HLA-DRB3	1.46307
HLA-DRB5	1.72588
HLA-F-AS1	0.698378
HMBS	1.56464
HMGB2	1.15609
HMGB3	1.49198
HMGN2	1.13533
HMGXB4	1.30954
HN1L	1.43529
HNRNPA3	1.17031
HNRNPAB	1.42371
HNRNPF	1.18962
HNRNPM	1.19996
HNRNPR	1.22876
HOTAIRM1	0.507456
HOXB-AS1	0.588276
HOXB2	0.725913
HOXB3	0.671485
HPDL	2.25925
HPRT1	1.35118
HRAS	1.3131
HRH2	3.07111
HS3ST3B1	0.602366
HSBP1L1	0.575701
HSD17B11	0.736874
HSP90AA1	1.2648
HSP90AB1	1.25882
HSP90B1	1.1653
HSPA5	1.27403
HSPA8	1.1655
HSPA9	1.2067
HSPB11	1.19711
HSPBP1	1.31858
HSPD1	1.27136
HSPE1	1.40296
HSPH1	1.3868
HTATSF1	1.24293
HYOU1	1.37039
IARS	1.32505
ICAM1	1.50298
ICMT	1.44614
IDH3A	1.42161
IDI1	1.29808
IFI30	2.80963
IFI35	1.37726
IFI44	1.34654
IFI44L	1.73528
IFI6	1.2649
IFIT3	1.63083
IFITM1	1.13663
IFITM2	1.19294
IFITM3	1.27375
IFNGR2	1.44604
IFRD2	1.70975
IFT20	0.769754
IFT80	0.686853
IGBP1	0.821519
IGFBP2	2.54861
IGFLR1	0.763478
IGSF9B	1.38135
IKZF2	0.758486
IL12RB2	1.72827
IL13	5.89278
IL15RA	1.41226
IL18R1	1.84239
IL1RAP	1.98522
IL23A	0.679798
IL2RA	1.8717
IL32	1.12841
IL6R	0.627778
IL6ST	0.694762
IL7R	0.668861
ILF2	1.18808
IMMT	1.22731
IMP4	1.23999
IMPA2	2.04655
IMPDH1	1.34185
IMPDH2	1.21379
INCENP	1.33826
INF2	1.46434
ING4	0.708212
INO80B-WBP1	0.753791
INTS6-AS1	0.637361
IPCEF1	0.666057
IPO11	1.4961
IPO4	1.6458
IPO5	1.27508
IPW	0.612113
IQSEC3	0.644903
IRAK1	1.28806
IRF8	2.00423
ISG15	1.2206
ISOC2	1.44135
ISYNA1	1.43672
ITGA1	0.534164
ITGA5	0.722683
ITGB2-AS1	0.696852
ITM2B	0.875026
ITPKB	0.79671
ITPRIPL1	1.67945
JHDM1D-AS1	0.72364
JMY	0.647525
KANSL1-AS1	0.727791
KARS	1.21841
KCNK5	1.9902
KCTD12	1.55331
KDELC2	1.4079
KDELR2	1.28833
KDM6B	0.585137
KDM7A	0.66543
KHK	1.83048
KHSRP	1.18928
KIAA0020	1.42211
KIAA0040	1.45807
KIAA0101	1.36947
KIAA0430	0.774135
KIAA0513	0.588947
KIAA0895L	1.56629
KIAA1109	0.769194
KIAA1324	0.639742
KIAA1524	1.65802
KIAA1671	0.638368
KIF11	1.40549
KIF15	1.52618
KIF18A	1.52004
KIF18B	1.49812
KIF20B	1.34989
KIF23	1.44937
KIF24	2.02499
KIF2C	1.45482
KIF4A	1.4663
KIFC1	1.52118
KIZ	0.705976
KLC2	1.39056
KLC4	0.541492
KLF10	1.46058
KLF11	3.00593
KLF12	0.752377
KLF16	1.4062
KLF2	0.801472
KLF3	0.663257
KLHL23	6.91676
KLHL24	0.474928
KLHL3	0.620909
KLRB1	0.702754
KLRC1	0.716779
KLRC2	0.5021
KLRC3	0.575592
KLRC4	0.603443
KLRC4-KLRK1	0.630972
KLRK1	0.780333
KNOP1	1.48849
KNSTRN	1.3781
KNTC1	1.66656
KPNA2	1.23391
KPTN	1.68216
KRBA2	0.625944
LAGE3	1.25493
LAMP3	2.13196
LAP3	1.30583
LAPTM4B	1.67209
LARP4	1.32654
LAS1L	1.29887
LAT	0.860377
LAT2	2.03401
LAX1	0.767235
LBH	0.794388
LCMT2	1.42007
LDHA	1.34599
LDLR	1.6995
LDLRAD4	0.717734
LDLRAP1	0.679353
LEF1-AS1	0.613839
LENG8-AS1	0.66394
LETM2	0.7148
LGALS3	1.46106
LGALS3BP	1.29088
LIF	3.88189
LIG1	1.59368
LIN9	1.94516
LINC00243	0.634914
LINC00324	0.456742
LINC00341	1.31686
LINC00426	0.572589
LINC00476	0.678091
LINC00528	0.518485
LINC00623	0.668896
LINC00649	0.709767
LINC00663	0.65456
LINC00861	0.68414
LINC00869	0.742622
LINC00892	2.9646
LINC00910	0.670384
LINC00920	0.692819
LINC00954	0.68992
LINC01000	0.781792
LINC01003	0.656758
LINC01089	0.573425
LINC01138	0.736996
LINC01550	0.643193
LINGO3	0.59082
LMBR1L	0.633051
LMNB1	1.36058
LMNB2	1.46598
LMO4	1.53985
LOC100093631	0.747637
LOC100101148	0.682136
LOC100128288	0.573473
LOC100128398	0.586029
LOC100129203	0.433337
LOC100130451	0.718645
LOC100130872	0.576907
LOC100131564	0.749318
LOC100132057	0.525291
LOC100132352	0.767683
LOC100506844	0.794031
LOC100506990	0.678562
LOC100507387	0.694271
LOC100652768	0.705141
LOC100996255	0.733687
LOC101926963	0.554739
LOC101927765	0.490219
LOC101928100	0.50971
LOC101928150	0.687457
LOC101928605	0.728868
LOC101928979	0.386754
LOC101929698	0.521987
LOC440434	0.763196
LOC642846	1.64053
LOC642852	0.646918
LOC728392	0.505807
LOC728554	1.35258
LOC728743	0.694995
LOC728989	0.396307
LOC90784	1.37078
LONP1	1.32776
LONRF1	1.61784
LPGAT1	1.39823
LRFN1	0.690737
LRFN4	1.88907
LRMP	0.779941
LRP5	2.55863
LRP8	1.92247
LRR1	1.52679
LRRC20	2.25224
LRRC37B	0.682306
LRRC42	1.48961
LRRC45	1.48881
LRRC59	1.46099
LRRCC1	1.53852
LRRN3	0.883389
LSM11	1.64331
LSM3	1.19227
LSM4	1.22408
LTA	1.74982
LTB	1.26571
LY6E	1.2094
LY9	0.556689
LYAR	1.21692
LYST	0.700285
MAD2L1	1.47279
MAD2L2	1.31591
MAGOHB	1.48574
MAK16	1.36798
MAML2	0.729061
MAN2A1	0.816375
MANBA	0.760916
MANEA-AS1	0.566789
MANF	1.47824
MAP2K6	0.684525
MAPK8IP3	0.757515
MAPKAPK3	1.39025
MARS	1.34714
MAST2	1.54311
MASTL	1.73195
MAT2A	1.25906
MATK	1.36352
MB21D1	1.56547
MBTD1	0.740153
MCM10	2.92
MCM2	1.80078
MCM3	1.40131
MCM4	1.60574
MCM5	1.61225
MCM6	1.46908
MCM7	1.41391
MCM8	1.60351
MCMBP	1.42286
MELK	1.7506
MEOX1	3.24686
MESDC1	1.30246
METTL1	2.44019
METTL7A	0.51104
MEX3D	2.42907
MFHAS1	1.38122
MGAT4A	0.802544
MIAT	0.610932
MICB	1.29855
MIF	1.21335
MIIP	1.45939
MINA	1.40686
MINOS1-NBL1	1.62378
MIR155HG	1.40053
MIR4435-1HG	1.55736
MIS18A	1.76103
MKI67	1.2679
MLH1	1.33433
MLLT4	1.70056
MMD	1.61919
MMP25	1.50459
MMS22L	1.78065
MND1	1.67837
MPDU1	1.40293
MPHOSPH6	1.38094
MPP1	1.59538
MPV17L2	1.37244
MPZL3	0.779623
MRM1	1.40515
MRPL12	1.43878
MRPL13	1.22697
MRPL15	1.29057
MRPL17	1.48151
MRPL18	1.21532
MRPL20	1.19448
MRPL24	1.30694
MRPL27	1.27204
MRPL4	1.25749
MRPS17	1.29798
MRPS23	1.2658
MRPS26	1.26521
MRPS28	1.27703
MRPS34	1.21124
MRTO4	1.61214
MSH2	1.39783
MSH5-SAPCD1	1.66303
MSH6	1.44778
MSL3	0.795625
MST1	0.410267
MT1G	2.25988
MT3	1.74422
MTAP	1.36136
MTBP	1.62734
MTCH2	1.25529
MTERF4	0.68125
MTFP1	1.57698
MTFR2	1.7958
MTHFD1	1.53527
MTHFD1L	2.26358
MTHFD2	1.49648
MTSS1	0.640293
MTSS1L	0.321729
MUC1	1.97861
MVK	1.53957
MX1	1.41098
MXD4	0.457387
MXI1	0.662681
MYBBP1A	1.44564
MYBL1	1.6891
MYBL2	1.87681
MYDGF	1.2429
MYLIP	0.69104
MYO19	1.37573
MZB1	2.11204
MZT1	1.35636
N4BP2L1	0.768643
NAA15	1.33635
NAA38	1.28363
NANP	1.67674
NANS	1.36474
NAP1L3	0.653183
NARS	1.21658
NASP	1.35307
NATD1	0.441115
NBL1	0.713834
NBPF10	0.750755
NBPF11	0.739562
NBR1	0.805419
NCAPD3	1.47475
NCAPG	1.58475
NCAPG2	1.60495
NCAPH	1.60966
NCAPH2	1.40734
NCKIPSD	1.5028
NCL	1.20465
NCR3	1.7412
NDC1	1.47005
NDC80	1.39233
NDFIP2	1.86957
NDUFA6	1.23133
NDUFA6-AS1	0.66826
NDUFAB1	1.22332
NDUFAF2	1.28073
NDUFAF4	1.3689
NDUFB2	1.18221
NDUFS6	1.19145
NEDD9	1.30631
NEFH	2.57205
NEIL3	1.64909
NELL2	0.725026
NET1	1.66052
NEXN	4.31274
NFIL3	1.45449
NHP2	1.25163
NIFK	1.21383
NLN	2.50133
NLRP1	0.697362
NLRP2	1.55786
NME1	1.62518
NME2	1.1736
NME4	1.41133
NMRK1	0.744035
NMT2	0.740291
NOC4L	1.32264
NOG	0.13432
NOL4L	0.723866
NOL6	1.40527
NOLC1	1.39167
NOP14	1.20849
NOP16	1.56039
NOP2	1.23116
NOP56	1.33364
NOP58	1.20508
NOTCH2NL	0.682411
NPDC1	1.57729
NPHP3	0.627407
NPHP3-ACAD11	0.547438
NPM3	1.37191
NR1D2	0.670415
NR2C2AP	1.65446
NRM	1.33098
NSMF	1.34566
NT5DC2	2.57952
NT5E	0.532219
NTMT1	1.32021
NUAK2	0.314413
NUDC	1.29478
NUDCD1	1.64886
NUDT1	1.3444
NUDT14	1.61106
NUDT15	1.43175
NUDT8	2.37034
NUF2	1.37463
NUP107	1.35873
NUP155	1.45167
NUP188	1.26175
NUP205	1.38187
NUP35	1.54715
NUP62	1.23853
NUP85	1.32513
NUP93	1.2951
NUPL1	1.2673
NUSAP1	1.24237
NUTF2	1.23626
NXT1	1.47637
OAS1	1.43659
OAS3	1.70484
ODC1	1.44392
OGT	0.862814
OIP5	1.91677
OIP5-AS1	1.25111
OLFM2	0.535272
ORAI3	0.694487
ORC1	2.10504
ORC6	2.12367
OSBPL3	1.32525
OSER1-AS1	0.611473
OSM	6.82372
OTUD1	0.73197
P2RY10	0.825763
P4HB	1.20061
PA2G4	1.30792
PACS1	0.782722
PAFAH2	0.758385
PAICS	1.49711
PAK1	1.42951
PAK1IP1	1.40997
PALB2	1.38046
PAN2	0.753569
PAOX	0.665623
PAQR4	2.18713
PARD6A	1.49742
PARP14	1.21771
PARP8	0.794986
PARP9	1.47464
PARPBP	1.53001
PARVB	1.3999
PASK	0.681696
PATL2	0.603823
PAXIP1	1.39549
PBK	1.99703
PBXIP1	0.688159
PCED1A	0.770542
PCK2	1.4522
PCMTD2	0.739658
PCNA	1.43593
PDCD4	0.779561
PDCD4-AS1	0.628254
PDCD5	1.19803
PDCL3	1.26651
PDCL3P4	0.499329
PDE3B	0.718539
PDE4DIP	0.658139
PDE9A	0.697559
PDF	2.30163
PDGFRB	5.46942
PDIA3	1.21312
PDIA4	1.26141
PDIA5	2.22295
PDIA6	1.23319
PDLIM7	1.40207
PDSS1	1.87462
PDXP	1.49259
PEA15	1.34522
PELI2	0.463127
PEMT	1.42942
PER2	1.58439
PES1	1.27685
PFAS	1.64477
PFDN2	1.245
PFDN6	1.23608
PFKP	1.30491
PFN1	1.11857
PGAM1	1.22115
PGAM2	0.68338
PGAM4	1.5753
PGAM5	1.3067
PGAP1	1.5717
PGD	1.22106
PGK1	1.25576
PGM2L1	0.536536
PGP	1.49653
PGRMC1	1.35383
PHB	1.33904
PHC1	0.719598
PHF1	0.797046
PHF21A	0.66168
PHGDH	1.60425
PHLDB3	0.640122
PHTF2	1.26172
PI4K2B	1.27067
PIGU	1.37231
PIGW	1.73051
PIK3IP1	0.591724
PIM1	1.70107
PINK1	0.492005
PINX1	1.4599
PKIG	0.573147
PKM	1.20143
PKMYT1	2.26013
PKP4	1.54405
PLA2G6	0.614547
PLAC8	0.83047
PLAG1	0.520101
PLCD1	0.55879
PLCH2	0.430673
PLEKHA1	0.773631
PLEKHB1	0.737533
PLEKHM1P	0.704883
PLGLB2	0.585446
PLK4	1.70116
PLOD1	1.49714
PLXDC1	0.372722
PLXNB2	1.42588
PMAIP1	1.73658
PMM2	1.3321
PNO1	1.33483
PNP	1.20511
PNRC1	0.727852
POC1A	1.87665
POLA1	1.73529
POLA2	1.68585
POLD1	1.76585
POLD2	1.50567
POLD3	1.48459
POLD4	0.795142
POLE	1.85755
POLE2	2.80403
POLE3	1.38709
POLE4	1.30658
POLI	0.7392
POLL	0.743177
POLQ	2.11431
POLR1A	1.41658
POLR2H	1.2492
POLR2I	1.27481
POLR2L	1.24081
POLR3B	1.43036
POLR3G	1.86224
POLR3H	1.48066
POLR3K	1.4213
POMP	1.25481
POP1	1.76128
POP7	1.38735
POU2F2	0.700016
PPAN	1.25687
PPAP2A	1.73907
PPAPDC2	0.722966
PPAT	1.4006
PPIF	1.43377
PPIH	1.43071
PPIL1	1.47721
PPP1R14B	1.35664
PPP2R5C	0.866409
PPP5C	1.30065
PPRC1	1.58954
PRADC1	1.40441
PRC1	1.4289
PRCP	0.723069
PRDM8	0.639448
PRDX1	1.20057
PRDX4	1.70569
PRELID1	1.25151
PRIM1	1.38858
PRIM2	1.40934
PRKAB2	0.725524
PRKDC	1.21272
PRKX	1.22499
PRMT1	1.24854
PRMT2	0.807022
PRMT5	1.37099
PROB1	2.32384
PRPF19	1.24322
PRPF4	1.33344
PRPS2	1.27142
PSAT1	1.72115
PSMA3	1.25217
PSMA4	1.16792
PSMA6	1.16813
PSMA7	1.20121
PSMB2	1.27712
PSMB5	1.2724
PSMB8-AS1	0.824099
PSMB9	1.15158
PSMC3	1.31371
PSMC3IP	2.39567
PSMD1	1.28013
PSMD12	1.22374
PSMD14	1.28407
PSMD5-AS1	0.795289
PSMD6-AS2	0.684938
PSME2	1.27841
PSME3	1.24697
PSMG1	1.42851
PSMG4	1.29503
PTBP1	1.22742
PTGER2	1.61333
PTGES3	1.15423
PTGIS	1.90163
PTMA	1.14094
PTP4A1	1.33821
PTPN9	1.33209
PTRH1	1.47854
PTRH2	1.40836
PUS1	1.34686
PUS7	1.84981
PUSL1	1.48101
PWP2	1.36722
PXMP2	1.5623
PYCR1	2.81076
PYCRL	1.72121
PYHIN1	0.774039
RAB11FIP1	1.46827
RAB13	0.621058
RAB30	0.480454
RAB37	0.781037
RAB43	0.760802
RABGAP1L	0.765245
RACGAP1	1.29606
RAD1	1.35675
RAD18	1.55871
RAD23A	1.20413
RAD51	2.186
RAD51-AS1	0.650136
RAD51AP1	2.06342
RAD51C	1.36765
RAD54B	1.84423
RAD54L	2.45359
RALB	1.37056
RAN	1.25092
RANBP1	1.42558
RANGAP1	1.23733
RASA3	0.80264
RB1CC1	0.776751
RBBP8	1.82131
RBFA	1.48033
RBL1	1.40619
RBL2	0.865365
RBM12	1.26108
RBM14	1.39735
RBM43	0.730398
RBM5-AS1	0.724967
RCC1	1.35688
RCCD1	1.44757
RCL1	1.36489
RECQL4	2.32374
RELT	1.43911
RENBP	0.68866
RFC2	1.65592
RFC3	1.88195
RFC4	1.55641
RFC5	1.55186
RFWD3	1.37241
RFX3	0.602462
RFX8	0.421302
RGPD2	0.683998
RGS2	0.579977
RHEBL1	3.54346
RHOU	2.3611
RIBC2	4.28069
RMI1	1.35663
RMI2	1.57902
RNASEH2A	1.68156
RNF103	0.76644
RNF144A	1.56316
RNF144A-AS1	2.22204
RNF157	1.31577
RNF157-AS1	0.590487
RNF219	1.31429
RNPC3	0.776966
RNPS1	1.19662
RORA	0.700143
RPA3	1.28435
RPF2	1.52427
RPL22L1	1.464
RPL39L	1.80942
RPP25	2.2886
RPS14P3	0.674749
RPS6KA5	1.55723
RRAS2	1.37619
RRBP1	1.49497
RRM1	1.4056
RRM2	1.6233
RRN3P2	0.693553
RRP1	1.30733
RRP12	1.76553
RRP15	1.41238
RRP7A	1.34676
RRP7BP	1.50146
RRP9	1.45825
RRS1	1.47896
RSAD2	1.86394
RTEL1	1.4326
RTTN	1.5152
RUSC1	1.37119
RUVBL1	1.24298
RUVBL2	1.28402
RWDD2A	0.634928
S100B	0.582683
S1PR4	0.850136
SAAL1	1.39008
SAC3D1	1.55486
SAE1	1.19766
SAMD1	1.27774
SAMD3	0.750748
SAMHD1	1.25251
SAMSN1	1.2142
SAP25	0.763557
SAP30	1.41371
SAPCD2	2.04838
SASS6	1.51572
SAT1	0.820425
SAT2	0.724483
SATB1-AS1	0.778365
SBK1	0.686307
SCARB1	1.66942
SCD	1.751
SCFD2	1.58441
SCMH1	1.57012
SCML4	0.633091
SDC4	1.72322
SDF2L1	1.67702
SEC61G	1.19622
SEH1L	1.35677
SELL	0.837623
SEMA7A	1.44825
SENP7	0.735044
SERBP1	1.19487
SERF2-C15ORF63	1.35888
SERINC5	0.7922
SERPINE2	1.50082
SESN1	0.723331
SESN3	0.790573
SF3B4	1.23696
SFPQ	1.1897
SFXN1	1.18963
SFXN2	1.54686
SFXN4	1.42866
SGCB	1.37052
SGK223	0.678339
SGOL1	1.53737
SGOL2	1.36221
SGSH	0.542691
SH2B3	1.37182
SH3YL1	0.764628
SHCBP1	1.87147
SHMT1	1.56809
SHMT2	1.28747
SIDT2	0.638383
SIGLEC10	0.69773
SIGMAR1	1.31659
SIK1	2.58332
SIRPB1	0.676246
SIRPG-AS1	0.658111
SIVA1	1.36515
SKA1	1.53958
SKA3	2.15827
SKP2	1.35003
SLAMF6	0.775954
SLBP	1.43144
SLC12A6	0.693227
SLC14A1	0.34449
SLC16A1	1.51554
SLC16A3	1.36424
SLC17A9	1.74385
SLC19A1	2.84808
SLC1A5	1.72912
SLC20A1	1.39122
SLC25A10	2.88272
SLC25A19	1.87637
SLC25A22	1.42944
SLC25A33	1.35516
SLC25A5	1.1621
SLC25A53	0.649173
SLC26A11	0.491657
SLC27A1	0.672399
SLC27A2	1.52044
SLC27A4	1.40167
SLC29A1	2.83445
SLC35B3	0.772441
SLC35C1	1.39876
SLC35D2	0.683068
SLC35F3	12.5214
SLC38A5	1.60832
SLC39A14	1.71081
SLC39A8	1.35185
SLC3A2	1.32145
SLC43A3	1.70386
SLC5A3	0.75425
SLC5A6	1.37724
SLC7A1	1.62791
SLC7A5	1.78178
SLC8B1	0.755572
SLC9A9	0.68081
SLCO4A1	1.38691
SLFN11	1.27173
SLIRP	1.31664
SMAD3	0.784815
SMC1A	1.35426
SMC2	1.43902
SMIM13	1.56873
SMIM14	0.679773
SMPD1	0.767752
SMPD4	1.25425
SMYD5	1.34867
SNHG1	1.21209
SNHG15	1.37473
SNHG16	1.25576
SNHG3	1.34926
SNHG4	1.4085
SNORD47	1.34863
SNPH	0.714734
SNRK	0.807621
SNRNP25	1.49217
SNRPA1	1.29606
SNRPB	1.25327
SNRPC	1.2203
SNRPD1	1.31241
SNRPG	1.24239
SNTB1	1.30156
SNX10	1.3213
SNX15	0.496128
SNX8	1.62879
SOCS1	2.20433
SOCS2	3.30022
SOCS3	2.78379
SORL1	0.705811
SPAG5	1.51483
SPATA5	1.68128
SPATS2L	2.25334
SPC24	1.67731
SPDL1	1.47014
SPIN4	1.61109
SPOCK2	0.84062
SPRY1	1.464
SPTSSA	1.38165
SQLE	1.36798
SRGN	0.862157
SRM	1.39517
SRPRB	1.29176
SRRT	1.22841
SRSF1	1.19583
SRSF2	1.18284
SRSF3	1.18407
SRSF7	1.21748
SRXN1	1.58912
SSBP1	1.16965
SSBP2	0.710211
SSBP4	1.32315
SSRP1	1.24321
SSSCA1	1.29177
SSTR3	0.443283
ST3GAL4	1.6538
STARD5	0.718151
STAT1	1.18978
STC2	6.56638
STIL	1.75186
STIP1	1.35716
STK17A	0.837926
STK32C	1.65688
STK38	0.799713
STMN1	1.20559
STOML2	1.22182
STRA13	1.52516
STRIP2	1.43328
STT3A	1.25469
STX3	2.27901
SUMO3	1.19879
SUN2	0.855152
SUOX	0.412899
SUPT16H	1.19388
SUSD1	1.50002
SUV39H1	1.61122
SUV39H2	1.31907
SWT1	0.592535
SYNCRIP	1.21365
SYNE1	0.738887
SYNE3	1.36197
SYNGAP1	0.723586
SYTL2	0.567083
TADA2A	1.29868
TAF1A	1.47073
TAF5	1.48149
TANC2	0.560003
TAP1	1.14938
TARS	1.3185
TARSL2	0.744386
TBC1D17	0.728274
TBC1D24	1.46218
TBC1D3L	0.723384
TBKBP1	0.615426
TBRG4	1.24678
TC2N	0.760854
TCEB1	1.25979
TCF19	1.87647
TCF7	0.734572
TCOF1	1.30944
TCP1	1.22113
TCP11L2	0.33888
TECPR1	0.772172
TELO2	1.41534
TESC	2.04265
TESPA1	0.845161
TEX30	1.71739
TFDP1	1.2922
TFRC	1.4362
TGIF1	0.63695
THBS3	0.672636
THOC3	1.24228
THOC6	1.31604
THOP1	1.54094
THRA	0.59315
THRIL	1.53567
TICRR	2.58425
TIMD4	0.624235
TIMELESS	1.8102
TIMM10	1.3529
TIMM21	1.45332
TIMM23	1.30929
TIMM44	1.37165
TIMM8A	1.51534
TIPIN	1.78232
TK1	1.77452
TLE3	0.763018
TM6SF1	2.47529
TMA16	1.42402
TMEM106C	1.51112
TMEM109	1.25501
TMEM147	1.25136
TMEM198B	0.696983
TMEM201	2.20486
TMEM204	0.805945
TMEM237	1.8153
TMEM245	0.791638
TMEM42	0.753539
TMEM63A	0.716716
TMEM63B	0.655157
TMEM70	1.37017
TMEM97	1.79904
TMEM9B-AS1	0.604867
TMPO	1.18414
TNF	1.8652
TNFAIP3	0.806018
TNFAIP8L1	0.751518
TNFAIP8L2	0.803376
TNFRSF1B	1.32068
TNFSF10	1.22404
TNFSF12-TNFSF13	1.79894
TNFSF14	1.40106
TOE1	1.49573
TOM1	0.719197
TOMM40	1.49115
TOMM5	1.3105
TONSL	2.057
TOP2A	1.22533
TOPBP1	1.31496
TOR3A	1.23587
TP53INP1	0.438137
TPD52	1.4464
TPI1	1.26354
TPM2	0.624056
TPP1	0.81674
TPX2	1.24435
TRA2B	1.27164
TRAF4	1.35294
TRAIP	2.0653
TRANK1	0.752304
TRAP1	1.31199
TRG-AS1	0.722427
TRIB1	0.496299
TRIB2	0.636752
TRIB3	1.46585
TRIM28	1.20968
TRIM47	1.71982
TRIM69	0.718975
TRIP13	2.12521
TRMT61A	1.69224
TSC1	0.752812
TSC22D1	0.685158
TSC22D3	0.600158
TSPAN31	0.735174
TSPAN32	0.740533
TSPAN4	2.14865
TSR1	1.4163
TSSK3	0.540723
TSTA3	1.25931
TTC24	0.738105
TTF2	1.51456
TTK	1.48823
TTLL12	1.44782
TTLL4	1.45413
TUBA1B	1.31908
TUBA1C	1.35228
TUBA4A	1.41587
TUBB	1.23251
TUBB4B	1.29213
TUBG1	1.75441
TUBGCP5	1.3363
TXN	1.31071
TXNDC17	1.29402
TXNDC5	2.26276
TXNRD1	1.2463
TYMP	1.40864
TYMS	1.57008
U2AF1	1.19266
UAP1L1	1.33801
UBAP2	1.31848
UBE2C	1.30185
UBE2H	0.702641
UBE2L6	1.18115
UBE2N	1.22079
UBE2S	1.34925
UBE2T	1.6437
UBL3	0.728573
UBN2	0.62268
UBR7	1.2608
UBXN6	0.820731
UBXN8	1.57662
UCHL3	1.43085
UCHL5	1.30935
UCK2	2.01304
UCP2	0.807968
UHRF1	1.73782
UNG	1.55416
UNKL	0.699547
UPP1	1.59905
UQCC2	1.43904
URB2	1.76596
USP1	1.35886
USP18	2.23693
USP37	1.45293
USP53	0.728072
UTP15	1.40923
UTP20	1.47313
VAMP1	0.78378
VARS	1.53422
VAV2	2.26281
VDAC1	1.21056
VEGFA	3.76201
VIM	1.1295
VIPR1	0.568387
VLDLR	4.56016
VNN2	0.726202
VPS9D1	0.636158
VPS9D1-AS1	1.62401
VRK1	1.39699
VSIG1	0.405511
VWA5A	0.600176
WARS	1.70677
WBP1	0.725817
WDHD1	2.07821
WDR12	1.37535
WDR18	1.35759
WDR34	1.79765
WDR36	1.28471
WDR4	1.58285
WDR43	1.28971
WDR46	1.29821
WDR5	1.30132
WDR62	2.11205
WDR74	1.24707
WDR76	1.77175
WDR77	1.28304
WDR90	2.41149
WDTC1	0.754005
WEE1	1.67501
WHAMM	0.741625
WHAMMP1	0.835488
WHAMMP2	0.68316
WHAMMP3	0.706397
WHSC1	1.31653
WRAP53	1.43969
XAF1	1.30497
XBP1	1.31029
XPO5	1.27512
XRCC2	1.79994
XRCC3	1.5411
XRCC5	1.19934
YARS	1.18932
YBX1	1.15106
YEATS4	1.24551
YPEL1	0.706729
YPEL2	0.493307
YPEL3	0.639311
YPEL5	0.714431
YRDC	1.43092
YWHAE	1.17802
YWHAG	1.22988
YWHAH	1.32336
ZAK	2.86446
ZBED2	1.5245
ZBED5-AS1	0.718555
ZBP1	0.46788
ZBTB22	0.573228
ZBTB32	1.91145
ZC3H12D	0.608493
ZC3H6	0.650013
ZCCHC18	0.577229
ZER1	0.709609
ZFP36L1	0.769671
ZFP36L2	0.829608
ZGRF1	2.20393
ZMAT1	0.750499
ZMYND19	1.53498
ZNF181	0.727168
ZNF211	0.706945
ZNF224	0.777868
ZNF226	0.69492
ZNF275	1.32998
ZNF277	0.739777
ZNF345	0.625926
ZNF358	0.755636
ZNF367	2.04093
ZNF419	0.73358
ZNF429	0.731943
ZNF449	0.68792
ZNF511	1.28258
ZNF529-AS1	0.669239
ZNF540	0.443539
ZNF558	0.733345
ZNF563	0.584915
ZNF575	0.6617
ZNF577	0.718579
ZNF585A	0.695123
ZNF593	1.45558
ZNF615	0.704172
ZNF683	0.503975
ZNF69	0.706677
ZNF75D	0.752639
ZNF815P	0.553562
ZNF821	0.643591
ZNF83	0.78656
ZNF831	0.65963
ZNF846	0.670705
ZNF862	0.740751
ZSCAN16-AS1	0.663015
ZSCAN18	0.766693
ZWILCH	1.54564
ZWINT	1.75398
