## Supplementary material for "RNF144A shapes the hierarchy of cytokine signaling to provide protective immunity against influenza": Table S2

### Sheet: ClueGO Results
GOID	GOTerm	Group PValue	% Associated Genes
GO:0022402	cell cycle process	7.16417e-64	24.171
GO:0033554	cellular response to stress	1.00136e-55	18.2921
GO:0006260	DNA replication	1.12253e-50	35.474
GO:0006259	DNA metabolic process	8.78846e-50	24.3996
GO:0051276	chromosome organization	5.5478e-31	20.32
GO:0000819	sister chromatid segregation	6.89829e-31	31.5574
GO:0044786	cell cycle DNA replication	5.35378e-30	65.0794
GO:0048285	organelle fission	5.58001e-23	24.7312
GO:0000731	DNA synthesis involved in DNA repair	1.02488e-22	45.122
GO:0000280	nuclear division	1.03711e-22	25.6595
GO:0010564	regulation of cell cycle process	2.18962e-22	21.0818
GO:1904668	positive regulation of ubiquitin protein ligase activity	3.38564e-17	25.2874
GO:0071897	DNA biosynthetic process	3.12068e-15	31.1203
GO:0034641	cellular nitrogen compound metabolic process	7.51351e-15	12.5809
GO:0006405	RNA export from nucleus	2.56765e-14	24.6575
GO:0034660	ncRNA metabolic process	6.16991e-14	18.6356
GO:0015949	nucleobase-containing small molecule interconversion	2.66112e-13	42.4242
GO:0050877	nervous system process	3.28127e-13	4.35403
GO:0071103	DNA conformation change	7.16404e-13	23.2082
GO:0072331	signal transduction by p53 class mediator	8.49921e-13	22.6667
GO:0006403	RNA localization	2.2165e-12	23.7903
GO:0009123	nucleoside monophosphate metabolic process	4.01142e-12	20.2667
GO:0034502	protein localization to chromosome	4.52781e-12	37.3494
GO:0000083	regulation of transcription involved in G1/S transition of mitotic cell cycle	7.90684e-12	60
GO:0034097	response to cytokine	2.2438e-11	15.3571
GO:0043604	amide biosynthetic process	6.79268e-10	15.2563
GO:0009161	ribonucleoside monophosphate metabolic process	1.91618e-09	19.6676
GO:0022616	DNA strand elongation	3.96937e-09	53.5714
GO:0000018	regulation of DNA recombination	4.47706e-09	28.5714
GO:0017148	negative regulation of translation	5.59468e-09	20.3704
GO:0045005	DNA-dependent DNA replication maintenance of fidelity	7.94013e-09	48.4848
GO:0036297	interstrand cross-link repair	7.99611e-09	38.1818
GO:0007005	mitochondrion organization	2.14808e-08	16.5821
GO:1902969	mitotic DNA replication	2.47537e-08	81.8182
GO:0007051	spindle organization	2.51993e-08	26.9939
GO:1901659	glycosyl compound biosynthetic process	3.14403e-08	36.8421
GO:0019752	carboxylic acid metabolic process	3.31333e-08	14.7321
GO:0044283	small molecule biosynthetic process	7.2443e-08	16.0772
GO:0033043	regulation of organelle organization	1.29314e-07	13.6785
GO:0046649	lymphocyte activation	1.75059e-07	15.1596
GO:0006915	apoptotic process	1.84284e-07	13.1632
GO:0043933	macromolecular complex subunit organization	3.73975e-07	12.9252
GO:0070482	response to oxygen levels	3.75529e-07	17.3267
GO:0000460	maturation of 5.8S rRNA	5.48048e-07	42.4242
GO:0090305	nucleic acid phosphodiester bond hydrolysis	7.16769e-07	18.2965
GO:0016032	viral process	1.06386e-06	14.5759
GO:0000726	non-recombinational repair	1.98141e-06	28.7671
GO:0080135	regulation of cellular response to stress	2.27753e-06	16.5672
GO:0008608	attachment of spindle microtubules to kinetochore	2.52758e-06	40.625
GO:0046653	tetrahydrofolate metabolic process	3.14392e-06	52.6316
GO:1900264	positive regulation of DNA-directed DNA polymerase activity	4.27154e-06	85.7143
GO:1901607	alpha-amino acid biosynthetic process	6.08984e-06	29.5775
GO:0034220	ion transmembrane transport	6.58407e-06	5.75731
GO:0060333	interferon-gamma-mediated signaling pathway	7.05684e-06	24.7423
GO:0046112	nucleobase biosynthetic process	7.88625e-06	50
GO:0048523	negative regulation of cellular process	8.04661e-06	11.4938
GO:0006282	regulation of DNA repair	8.06846e-06	24.7423
GO:0031572	G2 DNA damage checkpoint	8.21921e-06	37.1429
GO:0006418	tRNA aminoacylation for protein translation	8.87282e-06	32.7273
GO:0033365	protein localization to organelle	8.93137e-06	15.4618
GO:0051338	regulation of transferase activity	8.98731e-06	15.2416
GO:0009615	response to virus	9.08113e-06	17.0213
GO:0010165	response to X-ray	1.17678e-05	36.1111
GO:1901575	organic substance catabolic process	1.46818e-05	12.2259
GO:0006268	DNA unwinding involved in DNA replication	1.57236e-05	75
GO:0045069	regulation of viral genome replication	1.7995e-05	25.3012
GO:0035966	response to topologically incorrect protein	2.09923e-05	19.0955
GO:0010212	response to ionizing radiation	2.18599e-05	23.6686
GO:0009262	deoxyribonucleotide metabolic process	2.35342e-05	36.3636
GO:0035722	interleukin-12-mediated signaling pathway	2.35974e-05	27.2727
GO:0034340	response to type I interferon	2.48145e-05	24.1758
GO:0097193	intrinsic apoptotic signaling pathway	2.53819e-05	16.9329
GO:0010604	positive regulation of macromolecule metabolic process	5.50163e-05	12.202
