## Supplementary material for "RNF144A shapes the hierarchy of cytokine signaling to provide protective immunity against influenza": Table S3

### Sheet: Sheet1
IL-2 regulated E3 ligases	Protein name	Sub-family	Up or Down-regulated with IL-2?	STAT5 bound?
BARD1	BRCA1 associated RING domain 1	RING	Up	No
BRCA1	breast cancer 1, early onset	RING	Up	No
DTX3L	deltex 3 like, E3 ubiquitin ligase	RING	Up	No
DZIP3	DAZ interacting zinc finger protein 3	RING	Up	No
FANCL	Fanconi anemia, complementation group L	RING	Up	No
LONRF1	LON peptidase N-terminal domain and RING finger protein 1	RING	Up	Yes
MEX3D	RNA-binding protein MEX3D isoform 2	RING	Up	No
MYLIP	myosin regulatory light chain interacting protein	RING	Down	No
PELI2	pellino E3 ubiquitin protein ligase family member 2	PELI	Down	Yes
PLAG1	zinc finger protein PLAG1 isoform b	RING	Down	No
PRPF19	pre-mRNA processing factor 19	UBOX	Down	No
RAD18	RAD18 homolog (S. cerevisiae)	RING	Up	No
RFWD3	ring finger and WD repeat domain 3	RING	Up	No
RNF103	ring finger protein 103	RING	Up	No
RNF144A	ring finger protein 144A	RBR	Up	Yes
RNF157	RING finger protein 157	RING	Up	Yes
RNF219	RING finger protein 219	RING	Up	No
TRAF4	TNF receptor-associated factor 4	RING	Up	No
TRAIP	TRAF interacting protein	RING	Up	No
TRIM28	tripartite motif containing 28	RING	Down	No
TRIM47	tripartite motif-containing protein 47	RING	Up	No
TRIM69	tripartite motif containing 69	RING	Down	No
UBR7	ubiquitin protein ligase E3 component n-recognin 7 (putative)	UBR	Up	No
UHRF1	ubiquitin-like with PHD and ring finger domains 1	RING	Up	No
UNKL	unkempt family zinc finger-like	RING	Up	No
ZNF511	zinc finger protein 511	RING	Down	No
				0.153846
IL-2 regulated E3 co-factors	Protein name	Sub-family	Up or Down-regulated with IL-2?	STAT5 bound?
ABTB1	ankyrin repeat and BTB (POZ) domain containing 1	BTB	Down	No
ASB2	ankyrin repeat and SOCS box-containing 2	SOCS box	Down	Yes
BCL6	B-cell CLL/lymphoma 6 (zinc finger protein 51)	BTB	Down	Yes
CCNF	cyclin F	F-box	Up	No
CISH	cytokine inducible SH2-containing protein	SOCS box	Up	Yes
FBXO3	F-box protein 3	F-box	Down	No
FBXO32	F-box protein 32	F-box	Down	Yes
FBXO5	F-box protein 5	F-box	Up	No
FBXO6	F-box protein 6	F-box	Up	Yes
KCTD12	K channel tetramerisation domain containing 12	BTB	Up	No
KLHL23	kelch-like 23 (Drosophila)	BTB	Up	No
KLHL24	kelch-like 24 (Drosophila)	BTB	Down	No
KLHL3	kelch-like 3 (Drosophila)	BTB	Down	No
LGALS3BP	lectin, galactoside-binding, soluble, 3 binding protein	BTB	Up	No
SKP2	S-phase kinase-associated protein 2 (p45)	F-box	Up	No
SOCS1	suppressor of cytokine signaling 1	SOCS box	Up	Yes
SOCS2	suppressor of cytokine signaling 2	SOCS box	Up	Yes
SOCS3	suppressor of cytokine signaling 3	SOCS box	Up	Yes
TNFAIP3	tumor necrosis factor, alpha-induced protein 3	zf-A20	Down	Yes
WHSC1	Wolf-Hirschhorn syndrome candidate 1	PHD	Up	No
ZBTB22	zinc finger and BTB domain containing 22	BTB	Down	No
ZBTB32	zinc finger and BTB domain containing 32	BTB	Up	Yes
				0.454545
IL-2 regulated DUBs	Protein name	Sub-family	Up or Down-regulated with IL-2?	STAT5 bound?
PAN2	PAN2 poly(A) specific ribonuclease subunit	USP	Down	No
USP1	ubiquitin specific peptidase 1	USP	Up	No
USP18	ubiquitin specific peptidase 18	USP	Up	No
USP37	ubiquitin specific peptidase 37	USP	Up	No
USP53	ubiquitin specific peptidase 53	USP	Down	No
OTUD1	OTU deubiquitinase 1	OTU	Down	No
TNFAIP3	TNF alpha induced protein 3	OTU	Down	No
UCHL3	ubiquitin C-terminal hydrolase L3	UCHL	Up	No
UCHL5	ubiquitin C-terminal hydrolase L5	UCHL	Up	No
PSMD14	POH1, RPN11	JAMM	Up	No
				0
