## Supplementary material for "RNF144A shapes the hierarchy of cytokine signaling to provide protective immunity against influenza": Table S4

### Sheet: Sheet1
E3 ligases		E3 co-factors		Deubiquitinase Enzymes
Gene Symbol	Protein Name	Gene Symbol	Protein Name	Gene Symbol	Protein Name
AFF4	AF4/FMR2 family member 4	ABTB1	ankyrin repeat and BTB (POZ) domain containing 1	CYLD	CYLD lysine 63 deubiquitinase
AMFR	autocrine motility factor receptor, E3 ubiquitin protein ligase	ABTB2	ankyrin repeat and BTB (POZ) domain containing 2	PAN2	PAN2 poly(A) specific ribonuclease subunit
ANAPC11	anaphase-promoting complex subunit 11 isoform 2	ANKFY1	ankyrin repeat and FYVE domain containing 1	USP1	ubiquitin specific peptidase 1
ANKIB1	ankyrin repeat and IBR domain-containing protein 1	ARMC5	armadillo repeat containing 5	USP10	ubiquitin specific peptidase 10
AREL1	apoptosis resistant E3 ubiquitin protein ligase 1	ASB10	ankyrin repeat and SOCS box-containing 10	USP11	ubiquitin specific peptidase 11
ARIH1	ariadne RBR E3 ubiquitin protein ligase 1	ASB11	ankyrin repeat and SOCS box-containing 11	USP12	ubiquitin specific peptidase 12
ARIH2	ariadne RBR E3 ubiquitin protein ligase 2	ASB13	ankyrin repeat and SOCS box-containing 13	USP13	ubiquitin specific peptidase 13
BARD1	BRCA1 associated RING domain 1	ASB14	ankyrin repeat and SOCS box-containing 14	USP14	ubiquitin specific peptidase 14
BFAR	bifunctional apoptosis regulator	ASB15	ankyrin repeat and SOCS box-containing 15	USP15	ubiquitin specific peptidase 15
BIRC2	baculoviral IAP repeat containing 2	ASB16	ankyrin repeat and SOCS box-containing 16	USP16	ubiquitin specific peptidase 16
BIRC3	baculoviral IAP repeat containing 3	ASB17	ankyrin repeat and SOCS box-containing 17	USP17L2	ubiquitin specific peptidase 17-like family member 2
BIRC7	baculoviral IAP repeat containing 7	ASB18	ankyrin repeat and SOCS box-containing 18	USP18	ubiquitin specific peptidase 18
BIRC8	baculoviral IAP repeat-containing protein 8	ASB2	ankyrin repeat and SOCS box-containing 2	USP19	ubiquitin specific peptidase 19
BMI1	BMI1 polycomb ring finger proto-oncogene*	ASB3	ankyrin repeat and SOCS box-containing 3	USP2	ubiquitin specific peptidase 2
BRAP	BRCA1 associated protein	ASB4	ankyrin repeat and SOCS box-containing 4	USP20	ubiquitin specific peptidase 20
BRCA1	breast cancer 1, early onset*	ASB5	ankyrin repeat and SOCS box-containing 5	USP21	ubiquitin specific peptidase 21
CBL	Cbl proto-oncogene, E3 ubiquitin protein ligase	ASB6	ankyrin repeat and SOCS box-containing 6	USP22	ubiquitin specific peptidase 22
CBLB	Cbl proto-oncogene B, E3 ubiquitin protein ligase	ASB7	ankyrin repeat and SOCS box-containing 7	USP24	ubiquitin specific peptidase 24
CBLC	Cbl proto-oncogene C, E3 ubiquitin protein ligase	ASB8	ankyrin repeat and SOCS box-containing 8	USP25	ubiquitin specific peptidase 25
CBLL1	Cbl proto-oncogene-like 1, E3 ubiquitin protein ligase	ASB9	ankyrin repeat and SOCS box-containing 9	USP26	ubiquitin specific peptidase 26
CCDC36	coiled-coil domain-containing protein 36	ATRX	RAD54 homolog	USP27X	ubiquitin specific peptidase 27, X-linked
CCNB1IP1	cyclin B1 interacting protein 1, E3 ubiquitin protein ligase	BACH1	BTB and CNC homology 1, bLZ transcription factor 1	USP28	ubiquitin specific peptidase 28
CGRRF1	cell growth regulator with RING finger domain protein 1	BACH2	BTB and CNC homology 1, bLZ transcription factor 2	USP29	ubiquitin specific peptidase 29
CHFR	checkpoint with forkhead and ring finger domains, E3 ubiquitin protein ligase	BCL6	B-cell CLL/lymphoma 6 (zinc finger protein 51)	USP3	ubiquitin specific peptidase 3
CNOT4	CCR4-NOT transcription complex, subunit 4	BCL6B	B-cell CLL/lymphoma 6, member B (zinc finger protein)	USP30	ubiquitin specific peptidase 30
CUL9	cullin-9	BTBD1	BTB (POZ) domain containing 1	USP31	ubiquitin specific peptidase 31
CYHR1	cysteine and histidine-rich protein 1 isoform 2 precursor	BTBD10	BTB (POZ) domain containing 10	USP32	ubiquitin specific peptidase 32
DCST1	DC-STAMP domain-containing protein 1 isoform 2	BTBD11	BTB (POZ) domain containing 11	USP33	ubiquitin specific peptidase 33
DTX1	deltex 1, E3 ubiquitin ligase	BTBD17	galectin-3-binding protein-like	USP34	ubiquitin specific peptidase 34
DTX2	deltex 2, E3 ubiquitin ligase	BTBD2	BTB (POZ) domain containing 2	USP35	ubiquitin specific peptidase 35
DTX3	deltex 3, E3 ubiquitin ligase	BTBD3	BTB (POZ) domain containing 3	USP36	ubiquitin specific peptidase 36
DTX3L	deltex 3 like, E3 ubiquitin ligase	BTBD6	BTB (POZ) domain containing 6	USP37	ubiquitin specific peptidase 37
DTX4	deltex 4, E3 ubiquitin ligase	BTBD7	BTB (POZ) domain containing 7	USP38	ubiquitin specific peptidase 38
DZIP3	DAZ interacting zinc finger protein 3	BTBD8	BTB (POZ) domain containing 8	USP39	ubiquitin specific peptidase 39
E4F1	E4F transcription factor 1	BTBD9	BTB (POZ) domain containing 9	USP4	ubiquitin specific peptidase 4
FANCL	Fanconi anemia, complementation group L	BTRC	beta-transducin repeat containing	USP40	ubiquitin specific peptidase 40
G2E3	G2/M-phase specific E3 ubiquitin protein ligase	CCIN	calicin	USP41	ubiquitin specific peptidase 41
HACE1	HECT domain and ankyrin repeat containing E3 ubiquitin protein ligase 1	CCNF	cyclin F	USP42	ubiquitin specific peptidase 42
HECTD1	HECT domain containing E3 ubiquitin protein ligase 1	CISH	cytokine inducible SH2-containing protein	USP43	ubiquitin specific peptidase 43
HECTD2	HECT domain containing E3 ubiquitin protein ligase 2	CPSF1	cleavage and polyadenylation specific factor 1, 160kDa	USP44	ubiquitin specific peptidase 44
HECTD3	HECT domain containing E3 ubiquitin protein ligase 3	CUL1	cullin-1	USP45	ubiquitin specific peptidase 45
HECTD4	HECT domain containing E3 ubiquitin protein ligase 4	CUL2	cullin-2 isoform b	USP46	ubiquitin specific peptidase 46
HECW1	HECT, C2 and WW domain containing E3 ubiquitin protein ligase 1	CUL3	cullin-3 isoform 3	USP47	ubiquitin specific peptidase 47
HECW2	HECT, C2 and WW domain containing E3 ubiquitin protein ligase 2	CUL4A	cullin-4A isoform 3	USP48	ubiquitin specific peptidase 48
HERC1	HECT and RLD domain containing E3 ubiquitin protein ligase family member 1	CUL4B	cullin-4B isoform 2	USP49	ubiquitin specific peptidase 49
HERC2	HECT and RLD domain containing E3 ubiquitin protein ligase 2*	CUL5	cullin-5	USP5	ubiquitin specific peptidase 5
HERC3	HECT and RLD domain containing E3 ubiquitin protein ligase 3	CUL7	cullin-7 isoform 1	USP50	ubiquitin specific peptidase 50
HERC4	HECT and RLD domain containing E3 ubiquitin protein ligase 4	DDB1	damage-specific DNA binding protein 1, 127kDa	USP51	ubiquitin specific peptidase 51
HERC5	HECT and RLD domain containing E3 ubiquitin protein ligase 5	DPF1	D4, zinc and double PHD fingers family 1	USP53	ubiquitin specific peptidase 53
HERC6	HECT and RLD domain containing E3 ubiquitin protein ligase family member 6	ECT2L	lung specific F-box and DH domain containing protein	USP54	ubiquitin specific peptidase 54
HLTF	helicase-like transcription factor	ENC1	ectodermal-neural cortex (with BTB-like domain)	USP6	ubiquitin specific peptidase 6
HUWE1	HECT, UBA and WWE domain containing 1, E3 ubiquitin protein ligase	FBXL12	F-box and leucine-rich repeat protein 12	USP7	ubiquitin specific peptidase 7
IRF2BP1	interferon regulatory factor 2 binding protein 1	FBXL13	F-box and leucine-rich repeat protein 13	USP8	ubiquitin specific peptidase 8
IRF2BP2	interferon regulatory factor 2-binding protein 2 isoform B	FBXL14	F-box and leucine-rich repeat protein 14	USP9X	ubiquitin specific peptidase 9, X-linked
IRF2BPL	interferon regulatory factor 2-binding protein-like	FBXL15	F-box and leucine-rich repeat protein 15	USP9Y	ubiquitin specific peptidase 9, Y-linked
Itch	itchy E3 ubiquitin protein ligase	FBXL16	F-box and leucine-rich repeat protein 16	USPL1	ubiquitin specific peptidase like 1
KCMF1	potassium channel modulatory factor 1	FBXL18	F-box and leucine-rich repeat protein 18	ALG13	ALG13, UDP-N-acetylglucosaminyltransferase subunit
KMT2C	histone-lysine N-methyltransferase 2C	FBXL2	F-box and leucine-rich repeat protein 2	FAM105A	family with sequence similarity 105 member A
KMT2D	histone-lysine N-methyltransferase 2D	FBXL20	F-box and leucine-rich repeat protein 20	OTUB1	OTU deubiquitinase, ubiquitin aldehyde binding 1
LNX1	ligand of numb-protein X 1, E3 ubiquitin protein ligase	FBXL3	F-box and leucine-rich repeat protein 3	OTUB2	OTU deubiquitinase, ubiquitin aldehyde binding 2
LNX2	ligand of numb-protein X 2	FBXL4	F-box and leucine-rich repeat protein 4	OTUD1	OTU deubiquitinase 1
LONRF1	LON peptidase N-terminal domain and RING finger protein 1	FBXL5	F-box and leucine-rich repeat protein 5	OTUD3	OTU deubiquitinase 3
LONRF2	LON peptidase N-terminal domain and RING finger protein 2	FBXL6	F-box and leucine-rich repeat protein 6	OTUD4	OTU deubiquitinase 4
LONRF3	LON peptidase N-terminal domain and RING finger protein 3 isoform 3	FBXL7	F-box and leucine-rich repeat protein 7	OTUD5	OTU deubiquitinase 5
LRSAM1	leucine rich repeat and sterile alpha motif containing 1	FBXL8	F-box and leucine-rich repeat protein 8	OTUD6A	OTU deubiquitinase 6A
LTN1	listerin E3 ubiquitin protein ligase 1	FBXO10	F-box protein 10	OTUD6B	OTU domain containing 6B
MAEA	macrophage erythroblast attacher isoform 4	FBXO11	F-box protein 11	OTUD7A	OTU deubiquitinase 7A
MAP3K1	mitogen-activated protein kinase kinase kinase 1	FBXO15	F-box protein 15	OTUD7B	OTU deubiquitinase 7B
MARCH1	membrane-associated ring finger (C3HC4) 1, E3 ubiquitin protein ligase	FBXO16	F-box protein 16	OTULIN	OTU deubiquitinase with linear linkage specificity
MARCH10	membrane-associated ring finger (C3HC4) 10, E3 ubiquitin protein ligase	FBXO17	F-box protein 17	TNFAIP3	TNF alpha induced protein 3
MARCH11	membrane-associated ring finger (C3HC4) 11	FBXO18	F-box protein, helicase, 18	VCPIP1	valosin containing protein interacting protein 1
MARCH2	membrane-associated ring finger (C3HC4) 2, E3 ubiquitin protein ligase	FBXO2	F-box protein 2	YOD1	YOD1 deubiquitinase
MARCH3	membrane-associated ring finger (C3HC4) 3, E3 ubiquitin protein ligase	FBXO21	F-box protein 21	ZRANB1	zinc finger RANBP2-type containing 1
MARCH4	membrane-associated ring finger (C3HC4) 4, E3 ubiquitin protein ligase	FBXO22	F-box protein 22	ATXN3	ataxin 3
MARCH5	membrane-associated ring finger (C3HC4) 5	FBXO24	F-box protein 24	ATXN3L	ataxin 3 like
MARCH6	membrane-associated ring finger (C3HC4) 6, E3 ubiquitin protein ligase	FBXO25	F-box protein 25	JOSD1	Josephin domain containing 1
MARCH7	membrane-associated ring finger (C3HC4) 7, E3 ubiquitin protein ligase	FBXO27	F-box protein 27	JOSD2	Josephin domain containing 2
MARCH8	membrane-associated ring finger (C3HC4) 8, E3 ubiquitin protein ligase	FBXO28	F-box protein 28	UCHL1	ubiquitin C-terminal hydrolase L1
MARCH9	membrane-associated ring finger (C3HC4) 9	FBXO3	F-box protein 3	UCHL3	ubiquitin C-terminal hydrolase L3
Mdm2	MDM2 oncogene, E3 ubiquitin protein ligase	FBXO30	F-box protein 30	UCHL5	ubiquitin C-terminal hydrolase L5
MDM4	protein Mdm4 isoform 7	FBXO31	F-box protein 31	BAP1	BRCA1 associated protein 1
MECOM	MDS1 and EVI1 complex locus protein EVI1 isoform b	FBXO32	F-box protein 32	MINDY1	MINDY lysine 48 deubiquitinase 1
MEX3A	RNA-binding protein MEX3A	FBXO33	F-box protein 33	MINDY2	MINDY lysine 48 deubiquitinase 2
MEX3B	RNA-binding protein MEX3B	FBXO34	F-box protein 34	MINDY3	MINDY lysine 48 deubiquitinase 3
MEX3C	mex-3 RNA binding family member C	FBXO36	F-box protein 36	MINDY4	MINDY lysine 48 deubiquitinase 4
MEX3D	RNA-binding protein MEX3D isoform 2	FBXO38	F-box protein 38	MINDY4B	MINDY family member 4B
MGRN1	mahogunin ring finger 1, E3 ubiquitin protein ligase	FBXO4	F-box protein 4	STAMBP	STAM binding protein
MIB1	mindbomb E3 ubiquitin protein ligase 1	FBXO40	F-box protein 40	STAMBPL1	STAM binding protein Like 1
MIB2	mindbomb E3 ubiquitin protein ligase 2	FBXO41	F-box protein 41	BRCC3i	BRCA1/BRCA2-Containing Complex Subunit 3
MID1	midline 1	FBXO42	F-box protein 42	COPS5	COP9 Signalosome Subunit 5
MID2	midline 2	FBXO44	F-box protein 44	COPS6	COP9 Signalosome Subunit 6
MKRN1	makorin ring finger protein 1	FBXO45	F-box protein 45	EIF3S3	Eukaryotic Translation Initiation Factor 3 Subunit H
MKRN2	makorin ring finger protein 2	FBXO46	F-box protein 46	EIF3S5	Eukaryotic Translation Initiation Factor 3 Subunit F
MKRN3	makorin ring finger protein 3	FBXO5	F-box protein 5	ENSG00000187684	IFP38
MKRN4P	Putative E3 ubiquitin-protein ligase makorin-4	FBXO6	F-box protein 6	MYSM1	Histone H2A deubiquitinase MYSM1
MNAT1	CDK-activating kinase assembly factor MAT1 isoform 2	FBXO7	F-box protein 7	ENSG00000198817	NA
MSL2	male-specific lethal 2 homolog (Drosophila)	FBXO8	F-box protein 8	ENSG00000008382	NA
MUL1	mitochondrial E3 ubiquitin protein ligase 1*	FBXO9	F-box protein 9	PSMD14	Proteasome 26S Subunit, Non-ATPase 14
MYCBP2	MYC binding protein 2, E3 ubiquitin protein ligase	FBXW11	F-box and WD repeat domain containing 11	PRPF8	Pre-MRNA Processing Factor 8
MYLIP	myosin regulatory light chain interacting protein	FBXW2	F-box and WD repeat domain containing 2	PSMD7	Proteasome 26S Subunit, Non-ATPase 7
NEDD4	neural precursor cell expressed, developmentally down-regulated 4, E3 ubiquitin protein ligase	FBXW4	F-box and WD repeat domain containing 4
NEDD4L	neural precursor cell expressed, developmentally down-regulated 4-like, E3 ubiquitin protein ligase	FBXW5	F-box and WD repeat domain containing 5
NEURL1	neuralized E3 ubiquitin protein ligase 1	FBXW7	F-box and WD repeat domain containing 7
NEURL1B	neuralized E3 ubiquitin protein ligase 1B	FBXW8	F-box and WD repeat domain containing 8
NEURL3	neuralized E3 ubiquitin protein ligase 3	GAN	giant axonal neuropathy (gigaxonin)
NFX1	transcriptional repressor NF-X1 isoform 3	GMCL1	germ cell-less homolog 1 (Drosophila)
NFXL1	NF-X1-type zinc finger protein NFXL1	GTF2H2	general transcription factor IIH, polypeptide 2, 44kDa
NHLRC1	NHL repeat containing E3 ubiquitin protein ligase 1	GZF1	GDNF-inducible zinc finger protein 1
NOSIP	nitric oxide synthase-interacting protein	HIC1	hypermethylated in cancer 1
NSMCE1	non-SMC element 1 homolog (S. cerevisiae)*	HIC2	hypermethylated in cancer 2
PARK2	parkin RBR E3 ubiquitin protein ligase	IBTK	inhibitor of Bruton agammaglobulinemia tyrosine kinase
PCGF1	polycomb group ring finger 1	IPP	intracisternal A particle-promoted polypeptide
PCGF2	polycomb group ring finger 2*	IVNS1ABP	influenza virus NS1A binding protein
PCGF3	polycomb group RING finger protein 3	KBTBD11	kelch repeat and BTB (POZ) domain containing 11
PCGF5	polycomb group RING finger protein 5	KBTBD12	kelch domain containing 6
PCGF6	polycomb group RING finger protein 6 isoform a	KBTBD2	kelch repeat and BTB (POZ) domain containing 2
PDZRN3	PDZ domain containing ring finger 3	KBTBD3	kelch repeat and BTB (POZ) domain containing 3
PDZRN4	PDZ domain containing ring finger 4	KBTBD4	kelch repeat and BTB (POZ) domain containing 4
PELI1	pellino E3 ubiquitin protein ligase 1	KBTBD6	kelch repeat and BTB (POZ) domain containing 6
PELI2	pellino E3 ubiquitin protein ligase family member 2	KBTBD7	kelch repeat and BTB (POZ) domain containing 7
PELI3	pellino E3 ubiquitin protein ligase family member 3	KBTBD8	kelch repeat and BTB (POZ) domain containing 8
PEX10	peroxisome biogenesis factor 10 isoform 1	KBTBD9	kelch-like 29 (Drosophila)
PEX12	peroxisome assembly protein 12	KCNA1	K voltage-gated channel, shaker-related subfamily, member 1
PEX2	peroxisome biogenesis factor 2	KCNA10	K voltage-gated channel, shaker-related subfamily, member 10
PHF7	PHD finger protein 7 isoform 2	KCNA2	K voltage-gated channel, shaker-related subfamily, member 2
PHRF1	PHD and RING finger domain-containing protein 1 isoform 1	KCNA3	K voltage-gated channel, shaker-related subfamily, member 3
PJA1	praja ring finger 1, E3 ubiquitin protein ligase	KCNA4	K voltage-gated channel, shaker-related subfamily, member 4
PJA2	praja ring finger 2, E3 ubiquitin protein ligase	KCNA5	K voltage-gated channel, shaker-related subfamily, member 5
PLAG1	zinc finger protein PLAG1 isoform b	KCNA6	K voltage-gated channel, shaker-related subfamily, member 6
PLAGL1	zinc finger protein PLAGL1 isoform 1	KCNA7	K voltage-gated channel, shaker-related subfamily, member 7
PML	promyelocytic leukemia*	KCNB1	K voltage-gated channel, Shab-related subfamily, member 1
PPIL2	peptidylprolyl isomerase (cyclophilin)-like 2	KCNB2	K voltage-gated channel, Shab-related subfamily, member 2
PRPF19	pre-mRNA processing factor 19	KCNC1	K voltage-gated channel, Shaw-related subfamily, member 1
RAD18	RAD18 homolog (S. cerevisiae)	KCNC2	K voltage-gated channel, Shaw-related subfamily, member 2
RAG1	recombination activating gene 1	KCNC3	K voltage-gated channel, Shaw-related subfamily, member 3
RAPSN	43 kDa receptor-associated protein of the synapse isoform 2	KCNC4	K voltage-gated channel, Shaw-related subfamily, member 4
RBBP6	retinoblastoma binding protein 6	KCND1	K voltage-gated channel, Shal-related subfamily, member 1
RBCK1	RanBP-type and C3HC4-type zinc finger containing 1	KCND2	K voltage-gated channel, Shal-related subfamily, member 2
RBX1	ring-box 1, E3 ubiquitin protein ligase**	KCND3	K voltage-gated channel, Shal-related subfamily, member 3
RC3H1	ring finger and CCCH-type domains 1	KCNG1	K voltage-gated channel, subfamily G, member 1
RC3H2	ring finger and CCCH-type domains 2	KCNG3	K voltage-gated channel, subfamily G, member 3
RCHY1	ring finger and CHY zinc finger domain containing 1, E3 ubiquitin protein ligase	KCNRG	K channel regulator
RFFL	ring finger and FYVE-like domain containing E3 ubiquitin protein ligase	KCNS1	K voltage-gated channel, delayed-rectifier, member 1
RFPL1	ret finger protein-like 1	KCNS2	K voltage-gated channel, delayed-rectifier, member 2
RFPL2	ret finger protein-like 2 isoform 3	KCNS3	K voltage-gated channel, delayed-rectifier, member 3
RFPL3	ret finger protein-like 3 isoform 1	KCNV1	K channel, subfamily V, member 1
RFPL4A	ret finger protein-like 4A	KCTD1	K channel tetramerisation domain containing 1
RFPL4AL1	ret finger protein-like 4A-like protein 1	KCTD10	K channel tetramerisation domain containing 10
RFPL4B	ret finger protein-like 4B	KCTD12	K channel tetramerisation domain containing 12
RFWD2	ring finger and WD repeat domain 2, E3 ubiquitin protein ligase	KCTD13	K channel tetramerisation domain containing 13
RFWD3	ring finger and WD repeat domain 3	KCTD14	K channel tetramerisation domain containing 14
RING1	ring finger protein 1*	KCTD15	K channel tetramerisation domain containing 15
RLF	zinc finger protein Rlf	KCTD16	K channel tetramerisation domain containing 16
RLIM	ring finger protein, LIM domain interacting	KCTD17	K channel tetramerisation domain containing 17
RMND5A	protein RMD5 homolog A	KCTD2	K channel tetramerisation domain containing 2
RMND5B	protein RMD5 homolog B isoform a	KCTD20	K channel tetramerisation domain containing 20
RNF10	ring finger protein 10	KCTD21	K channel tetramerisation domain containing 21
RNF103	ring finger protein 103	KCTD3	K channel tetramerisation domain containing 3
RNF11	ring finger protein 11	KCTD4	K channel tetramerisation domain containing 4
RNF111	ring finger protein 111*	KCTD5	K channel tetramerisation domain containing 5
RNF112	RING finger protein 112	KCTD6	K channel tetramerisation domain containing 6
RNF113A	RING finger protein 113A	KCTD7	K channel tetramerisation domain containing 7
RNF113B	RING finger protein 113B	KCTD7	potassium channel tetramerisation domain containing 7
RNF114	ring finger protein 114	KCTD8	K channel tetramerisation domain containing 8
RNF115	ring finger protein 115	KCTD9	K channel tetramerisation domain containing 9
RNF121	RING finger protein 121 isoform b	KDM2A	F-box and leucine-rich repeat protein 11
RNF122	RING finger protein 122	KDM2B	F-box and leucine-rich repeat protein 10
RNF123	ring finger protein 123	KEAP1	kelch-like ECH-associated protein 1
RNF125	ring finger protein 125, E3 ubiquitin protein ligase	KLHL1	kelch-like 1 (Drosophila)
RNF126	ring finger protein 126	KLHL10	kelch-like 10 (Drosophila)
RNF128	ring finger protein 128, E3 ubiquitin protein ligase	KLHL11	kelch-like 11 (Drosophila)
RNF13	ring finger protein 13	KLHL12	kelch-like 12 (Drosophila)
RNF130	ring finger protein 130	KLHL13	kelch-like 13 (Drosophila)
RNF133	ring finger protein 133	KLHL14	kelch-like 14 (Drosophila)
RNF135	ring finger protein 135	KLHL15	kelch-like 15 (Drosophila)
RNF138	ring finger protein 138, E3 ubiquitin protein ligase	KLHL17	kelch-like 17 (Drosophila)
RNF139	ring finger protein 139	KLHL18	kelch-like 18 (Drosophila)
RNF14	ring finger protein 14	KLHL20	kelch-like 20 (Drosophila)
RNF141	ring finger protein 141	KLHL21	kelch-like 21 (Drosophila)
RNF144A	ring finger protein 144A	KLHL22	kelch-like 22 (Drosophila)
RNF144B	ring finger protein 144B	KLHL23	kelch-like 23 (Drosophila)
RNF145	RING finger protein 145 isoform 5	KLHL24	kelch-like 24 (Drosophila)
RNF146	ring finger protein 146	KLHL25	kelch-like 25 (Drosophila)
RNF148	RING finger protein 148 precursor	KLHL26	kelch-like 26 (Drosophila)
RNF149	ring finger protein 149	KLHL28	kelch-like 28 (Drosophila)
RNF150	RING finger protein 150 precursor	KLHL3	kelch-like 3 (Drosophila)
RNF151	ring finger protein 151	KLHL30	kelch-like 30 (Drosophila)
RNF152	ring finger protein 152	KLHL31	kelch-like 31 (Drosophila)
RNF157	RING finger protein 157	KLHL32	kelch-like 32 (Drosophila)
RNF165	RING finger protein 165 isoform 1	KLHL34	kelch-like 34 (Drosophila)
RNF166	RING finger protein 166 isoform 2	KLHL36	chromosome 16 open reading frame 44
RNF167	ring finger protein 167	KLHL38	hypothetical protein LOC340359
RNF168	ring finger protein 168, E3 ubiquitin protein ligase*	KLHL4	kelch-like 4 (Drosophila)
RNF169	ring finger protein 169	KLHL40	kelch repeat and BTB (POZ) domain containing 5
RNF17	RING finger protein 17 isoform 2	KLHL41	kelch repeat and BTB (POZ) domain containing 10
RNF170	ring finger protein 170	KLHL42	kelch domain containing 5
RNF175	RING finger protein 175	KLHL5	kelch-like 5 (Drosophila)
RNF180	ring finger protein 180	KLHL6	kelch-like 6 (Drosophila)
RNF181	ring finger protein 181	KLHL7	kelch-like 7 (Drosophila)
RNF182	ring finger protein 182	KLHL8	kelch-like 8 (Drosophila)
RNF183	RING finger protein 183	KLHL9	kelch-like 9 (Drosophila)
RNF185	ring finger protein 185	LGALS3BP	lectin, galactoside-binding, soluble, 3 binding protein
RNF186	RING finger protein 186	LOC123103	similar to kelch-like 9
RNF187	ring finger protein 187	LRRC29	leucine rich repeat containing 29
RNF19A	ring finger protein 19A, RBR E3 ubiquitin protein ligase	LZTR1	leucine-zipper-like transcription regulator 1
RNF19B	ring finger protein 19B	MGC23270	hypothetical protein MGC23270
RNF2	ring finger protein 2*	MYNN	myoneurin
RNF20	ring finger protein 20, E3 ubiquitin protein ligase	NACC1	BTB (POZ) domain containing 14B
RNF207	RING finger protein 207	NACC2	BTB (POZ) domain containing 14A
RNF208	ring finger protein 208	NEURL2	neuralized homolog 2 (Drosophila)
RNF212	probable E3 SUMO-protein ligase RNF212 isoform c*	OSTM1	osteopetrosis associated transmembrane protein 1
RNF212B	RING finger protein 212B	OTUD7A	OTU domain containing 7A
RNF213	ring finger protein 213	OTUD7B	OTU domain containing 7B
RNF214	RING finger protein 214 isoform 2	PATZ1	POZ (BTB) and AT hook containing zinc finger 1
RNF215	RING finger protein 215 precursor	RAB40A	RAB40A, member RAS oncogene family
RNF216	ring finger protein 216	RAB40AL	Ras-like GTPase-like
RNF217	ring finger protein 217	RAB40B	RAB40B, member RAS oncogene family
RNF219	RING finger protein 219	RAB40C	RAB40C, member RAS oncogene family
RNF220	ring finger protein 220	RABGEF1	RAB guanine nucleotide exchange factor (GEF) 1
RNF222	PREDICTED: RING finger protein 222 isoform X1	RCBTB1	RCC1 and BTB (POZ) domain containing protein 1
RNF223	RING finger protein 223	RCBTB2	RCC1 and BTB (POZ) domain containing protein 2
RNF224	PREDICTED: RING finger protein 224 isoform X1	RHOBTB1	Rho-related BTB domain containing 1
RNF225	PREDICTED: RING finger protein 225 isoform X1	RHOBTB2	Rho-related BTB domain containing 2
RNF24	RING finger protein 24 isoform 2	RHOBTB3	Rho-related BTB domain containing 3
RNF25	ring finger protein 25	SF3B3	splicing factor 3b, subunit 3, 130kDa
RNF26	RING finger protein 26	SHKBP1	SH3KBP1 binding protein 1
RNF31	ring finger protein 31	SKP2	S-phase kinase-associated protein 2 (p45)
RNF32	RING finger protein 32 isoform c	SLX4	BTB (POZ) domain containing 12
RNF34	ring finger protein 34, E3 ubiquitin protein ligase	SOCS1	suppressor of cytokine signaling 1
RNF38	ring finger protein 38	SOCS2	suppressor of cytokine signaling 2
RNF39	RING finger protein 39 isoform 1	SOCS3	suppressor of cytokine signaling 3
RNF4	ring finger protein 4*	SOCS4	suppressor of cytokine signaling 4
RNF40	ring finger protein 40, E3 ubiquitin protein ligase	SOCS5	suppressor of cytokine signaling 5
RNF41	ring finger protein 41, E3 ubiquitin protein ligase	SOCS6	suppressor of cytokine signaling 6
RNF43	ring finger protein 43	SOCS7	suppressor of cytokine signaling 7
RNF44	RING finger protein 44	SPOP	speckle-type POZ protein
RNF5	ring finger protein 5, E3 ubiquitin protein ligase	SPOPL	hypothetical protein LOC339745
RNF6	ring finger protein (C3H2C3 type) 6	SPSB1	splA/ryanodine receptor domain and SOCS box containing 1
RNF7	ring finger protein 7**	SPSB2	splA/ryanodine receptor domain and SOCS box containing 2
RNF8	ring finger protein 8, E3 ubiquitin protein ligase	SPSB3	splA/ryanodine receptor domain and SOCS box containing 3
RNFT1	RING finger and transmembrane domain-containing protein 1	SPSB4	splA/ryanodine receptor domain and SOCS box containing 4
RNFT2	RING finger and transmembrane domain-containing protein 2 isoform 1	TCEB3	transcription elongation factor B (SIII), polypeptide 3
RSPRY1	RING finger and SPRY domain-containing protein 1 isoform 1 precursor	TNFAIP1	tumor necrosis factor, alpha-induced protein 1 (endothelial)
SCAF11	protein SCAF11	TNFAIP3	tumor necrosis factor, alpha-induced protein 3
SH3RF1	SH3 domain containing ring finger 1	TULP4	tubby like protein 4
SH3RF2	SH3 domain containing ring finger 2	VHL	von Hippel-Lindau tumor suppressor
SH3RF3	SH3 domain-containing RING finger protein 3 precursor	WHSC1	Wolf-Hirschhorn syndrome candidate 1
SHPRH	SNF2 histone linker PHD RING helicase, E3 ubiquitin protein ligase	WSB1	WD repeat and SOCS box-containing 1
SIAH1	siah E3 ubiquitin protein ligase 1	WSB2	WD repeat and SOCS box-containing 2
SIAH2	siah E3 ubiquitin protein ligase 2	ZBTB1	zinc finger and BTB domain containing 1
SIAH3	siah E3 ubiquitin protein ligase family member 3	ZBTB10	zinc finger and BTB domain containing 10
SMURF1	SMAD specific E3 ubiquitin protein ligase 1	ZBTB11	zinc finger and BTB domain containing 11
SMURF2	SMAD specific E3 ubiquitin protein ligase 2	ZBTB14	zinc finger protein 161 homolog (mouse)
STUB1	STIP1 homology and U-box containing protein 1, E3 ubiquitin protein ligase	ZBTB16	zinc finger and BTB domain containing 16
SYVN1	synovial apoptosis inhibitor 1, synoviolin	ZBTB17	zinc finger and BTB domain containing 17
TMEM129	E3 ubiquitin-protein ligase TM129 isoform a	ZBTB18	zinc finger protein 238
Topors	topoisomerase I binding, arginine/serine-rich, E3 ubiquitin protein ligase*	ZBTB2	zinc finger and BTB domain containing 2
TRAF2	TNF receptor-associated factor 2	ZBTB20	zinc finger and BTB domain containing 20
TRAF3	TNF receptor-associated factor 3	ZBTB21	zinc finger protein 295
TRAF4	TNF receptor-associated factor 4	ZBTB22	zinc finger and BTB domain containing 22
TRAF5	TNF receptor-associated factor 5	ZBTB24	zinc finger and BTB domain containing 24
TRAF6	TNF receptor-associated factor 6, E3 ubiquitin protein ligase	ZBTB25	zinc finger and BTB domain containing 25
TRAF7	TNF receptor-associated factor 7, E3 ubiquitin protein ligase*	ZBTB26	zinc finger and BTB domain containing 26
TRAIP	TRAF interacting protein	ZBTB3	zinc finger and BTB domain containing 3
TRIM10	tripartite motif-containing protein 10 isoform 1	ZBTB32	zinc finger and BTB domain containing 32
TRIM11	tripartite motif containing 11	ZBTB33	zinc finger and BTB domain containing 33
TRIM13	tripartite motif containing 13	ZBTB37	zinc finger and BTB domain containing 37
TRIM15	tripartite motif-containing protein 15	ZBTB38	zinc finger and BTB domain containing 38
TRIM17	tripartite motif containing 17	ZBTB39	zinc finger and BTB domain containing 39
TRIM2	tripartite motif containing 2	ZBTB4	zinc finger and BTB domain containing 4
TRIM21	tripartite motif containing 21	ZBTB40	zinc finger and BTB domain containing 40
TRIM22	tripartite motif containing 22	ZBTB41	zinc finger and BTB domain containing 41
TRIM23	tripartite motif containing 23	ZBTB43	zinc finger and BTB domain containing 43
TRIM24	tripartite motif containing 24	ZBTB44	zinc finger and BTB domain containing 44
TRIM25	tripartite motif containing 25	ZBTB45	zinc finger and BTB domain containing 45
TRIM26	tripartite motif-containing protein 26	ZBTB46	zinc finger and BTB domain containing 46
TRIM27	tripartite motif containing 27	ZBTB48	zinc finger and BTB domain containing 48
TRIM28	tripartite motif containing 28*	ZBTB49	zinc finger protein 509
TRIM3	tripartite motif-containing protein 3 isoform 2	ZBTB5	zinc finger and BTB domain containing 5
TRIM31	tripartite motif containing 31	ZBTB6	zinc finger and BTB domain containing 6
TRIM32	tripartite motif containing 32	ZBTB7A	zinc finger and BTB domain containing 7A
TRIM33	tripartite motif containing 33	ZBTB7B	zinc finger and BTB domain containing 7B
TRIM34	tripartite motif-containing protein 34 isoform 3	ZBTB7C	zinc finger and BTB domain containing 7C
TRIM35	tripartite motif-containing protein 35 isoform 2	ZBTB8A	zinc finger and BTB domain containing 8
TRIM36	tripartite motif containing 36	ZBTB9	zinc finger and BTB domain containing 9
TRIM37	tripartite motif containing 37	ZFAND3	zinc finger, AN1-type domain 3
TRIM38	tripartite motif containing 38	ZFAND4	AN1, ubiquitin-like, homolog (Xenopus laevis)
TRIM39	tripartite motif containing 39	ZFAND5	zinc finger, AN1-type domain 5
TRIM4	E3 ubiquitin-protein ligase TRIM4 isoform alpha	ZFAND6	zinc finger, AN1-type domain 6
TRIM40	tripartite motif-containing protein 40 isoform a**	ZNF131	zinc finger protein 131
TRIM41	tripartite motif containing 41
TRIM42	tripartite motif-containing protein 42
TRIM43	tripartite motif-containing protein 43
TRIM43B	tripartite motif-containing protein 43B
TRIM45	tripartite motif-containing protein 45 isoform 2
TRIM46	tripartite motif-containing protein 46 isoform 6
TRIM47	tripartite motif-containing protein 47
TRIM48	tripartite motif-containing protein 48
TRIM49	tripartite motif-containing protein 49
TRIM49B	tripartite motif-containing protein
TRIM49C	PREDICTED: tripartite motif-containing protein 49C isoform X1
TRIM49D1	PREDICTED: tripartite motif-containing protein 49D1 isoform X1
TRIM5	tripartite motif containing 5
TRIM50	tripartite motif containing 50
TRIM51	tripartite motif-containing protein 51
TRIM52	tripartite motif-containing protein 52
TRIM54	tripartite motif-containing protein 54 isoform 1
TRIM55	tripartite motif-containing protein 55 isoform 4
TRIM56	tripartite motif containing 56
TRIM58	E3 ubiquitin-protein ligase TRIM58
TRIM59	tripartite motif containing 59
TRIM6	tripartite motif-containing protein 6 isoform 3
TRIM60	tripartite motif-containing protein 60
TRIM61	putative tripartite motif-containing protein 61
TRIM62	tripartite motif containing 62
TRIM63	tripartite motif containing 63, E3 ubiquitin protein ligase
TRIM64	tripartite motif-containing protein 64
TRIM64B	putative tripartite motif-containing protein 64B
TRIM64C	putative tripartite motif-containing protein 64C
TRIM65	tripartite motif-containing protein 65 isoform 2
TRIM67	tripartite motif containing 67
TRIM68	tripartite motif containing 68
TRIM69	tripartite motif containing 69
TRIM7	tripartite motif-containing protein 7 isoform 2
TRIM71	tripartite motif containing 71, E3 ubiquitin protein ligase
TRIM72	tripartite motif-containing protein 72
TRIM73	tripartite motif-containing protein 73
TRIM74	tripartite motif-containing protein 74
TRIM75P	Putative tripartite motif-containing protein 75
TRIM77	tripartite motif-containing protein 77 isoform 2
TRIM8	tripartite motif containing 8
TRIM9	tripartite motif containing 9
TRIML1	tripartite motif family-like 1
TRIML2	probable E3 ubiquitin-protein ligase TRIML2 isoform 2
TRIP12	thyroid hormone receptor interactor 12
TTC3	tetratricopeptide repeat domain 3
UBE3A	ubiquitin protein ligase E3A
UBE3B	ubiquitin protein ligase E3B
UBE3C	ubiquitin protein ligase E3C
UBE3D	ubiquitin protein ligase E3D
UBE4A	ubiquitination factor E4A
UBE4B	ubiquitination factor E4B
UBOX5	U-box domain containing 5
UBR1	ubiquitin protein ligase E3 component n-recognin 1
UBR2	ubiquitin protein ligase E3 component n-recognin 2
UBR3	ubiquitin protein ligase E3 component n-recognin 3 (putative)
UBR4	ubiquitin protein ligase E3 component n-recognin 4
UBR5	ubiquitin protein ligase E3 component n-recognin 5
UBR7	ubiquitin protein ligase E3 component n-recognin 7 (putative)
UHRF1	ubiquitin-like with PHD and ring finger domains 1
UHRF2	ubiquitin-like with PHD and ring finger domains 2, E3 ubiquitin protein ligase
UNK	RING finger protein unkempt homolog
UNKL	unkempt family zinc finger-like
VPS11	vacuolar protein sorting-associated protein 11 homolog isoform 2
VPS18	vacuolar protein sorting-associated protein 18 homolog
VPS41	vacuolar protein sorting-associated protein 41 homolog isoform 1
VPS8	vacuolar protein sorting-associated protein 8 homolog isoform a
WDR59	WD repeat-containing protein 59
WDSUB1	WD repeat, sterile alpha motif and U-box domain containing 1
WWP1	WW domain containing E3 ubiquitin protein ligase 1
WWP2	WW domain containing E3 ubiquitin protein ligase 2
XIAP	X-linked inhibitor of apoptosis
ZBTB12	zinc finger and BTB domain-containing protein 12
ZFP91	E3 ubiquitin-protein ligase ZFP91 isoform 2
ZFPL1	zinc finger protein-like 1
ZNF280A	zinc finger protein 280A
ZNF341	zinc finger protein 341 isoform 3
ZNF511	zinc finger protein 511
ZNF521	zinc finger protein 521 isoform 2
ZNF598	zinc finger protein 598
ZNF645	zinc finger protein 645
ZNRF1	zinc and ring finger 1, E3 ubiquitin protein ligase
ZNRF2	zinc and ring finger 2
ZNRF3	zinc and ring finger 3
ZNRF4	zinc and ring finger 4
Zswim2	zinc finger, SWIM-type containing 2
ZXDC	zinc finger protein ZXDC isoform 2
