## Supplementary material for "RNF144A shapes the hierarchy of cytokine signaling to provide protective immunity against influenza": Table S5

### Sheet: Sheet2
IL-2-induced genes in mouse CTL	IL-2-repressed genes in mouse CTL	Early in vivo CTL effector genes	ERK-regulated genes
Nupr1	Hist2h2bb	Ctla4	ABCC6
Angptl6	Rhox8	Serpine2	ANGPT2
Isg20	Lcn6	Xcl1	APOBEC3G
Gpatch4	Cpne8	Gadd45b	AREG
Prelid2	Tg	Ifng	ARRB1
Mfsd3	Hist3h2ba	Lif	BCAR3
Alg3	Fam26f	Ccl4	BCL2
Mettl1	Hist1h1e	Il3	BCL2A1
2610318N02Rik	Adamts13	Ccl3	BCL2L1
Lilrb4	Gzmk	Irf4	BCL2L11
Gp49a	Dntt	Serpinb6b	BGLAP
Aimp2	Il18	Serpinb9	BIRC2
Ifi35	Prss30	Gzmc	BMP2
Nop56	Pxmp2	Gzmb	BRCA1
Hemk1	Ctla2b	Nr4a1	CCL2
Serpina3g	Rilpl2	Cd200	CCL22
Eif4ebp1	Xcl1	Il2ra	CCL26
Cd3eap	Cd7	Il2	CCL27
Rrp15	Spata7	Il21	CCL3
Hax1	Tubb2b	Nr4a3	CCL4
Pcsk4	Hist1h1a	Tnfrsf9	CCL5
Tomm40	Hist1h1d	Mfsd2	CCL8
Rexo2	Cd160	Cxcl10	CCN2
Hspbp1	Mnda	Hk2	CCN4
Wdr74	Gm20594	Utf1	CCND1
Myl10	Pdia5	Irf8	CCR7
Ydjc	Cpa3	Mela	CD1D
Rell2	Hist1h1b	Sema7a	CD44
Sco2	Gpr183	Rpl31	CDC42EP5
Prmt7	Hsd17b11	Wdr75	CDK5R1
Scrn2	Arl5c	Hspe1	CDKN1A
Zbtb32	Dapk2	Gm11599	CFLAR
Lta	Serpinc1	Fastkd2	CLEC11A
Armc6	Hacl1	Mki67ip	COL1A1
Cyb5r1	Ikbip	Gm7246	COL3A1
Tmem238	Dync2li1	Rpl35	CRHR1
Asns	Hist3h2a	Gas5	CXCL1
Tspan4	Bst1	Snord87	CXCL10
Pilrb1	Klhl6	Rpl15	CXCL2
Izumo1r	Klrd1	Farsb	CXCL3
Cox10	Serpinb6b	Snord82	CXCL8
Ltb	Tmem140	Rpl31	DDIT3
Hgh1	Art4	Cox7b	DIO2
Tbl3	9530077C05Rik	Smyd2	DKK1
Gatsl3	Gramd3	Rnu3a	DUSP1
Ccnd3	Mcoln2	Egr2	ECE1
Ctu2	Nmrk1	Snrpd3	EGR1
2310061I04Rik	Arl4d	Slc19a1	EPAS1
Npepl1	Ypel5	Atp5d	EREG
Ppan	Cxcr6	Pwp1	ESRRA
Pusl1	Olfr613	Mettl1	ETS1
F2rl2	Smim3	Ltv1	EZR
Adgrg5	Cd99l2	Rps12	F3
Noc4l	Spata6	Amd1	FGF2
Hsd11b1	Gm7609	Bxdc1	FN1
Gzmb	Dnajc12	Amd1	FOS
Slc25a33	Casp3	Pwp2	FOSB
Srm	Lypd6b	Utp20	FOSL1
Galk1	Hsdl2	Pa2g4	FOXO1
Ppp1r14b	Aaed1	Rps17	FST
Ddx56	Tnfsf4	Skp1a	GDF15
Rrp9	Pik3ip1	Snord49b	HAS1
Mfsd5	Scaper	Mybbp1a	HAS3
Setd6	Dhx40	Mett10d	HBEGF
Lipt2	Zfp948	Tsr1	HK2
Ccdc86	Gsap	Phb	HMOX1
Hmox1	Zfp949	Mrpl45	HSPA5
Nop58	Parp8	Ppih	ICAM1
Angptl4	Fam221a	Pold2	IFNG
Cd82	Maoa	Ddx56	IGF1R
Tsen54	Slamf6	Npm1	IL11
Slc52a2	Cables1	Pabpc4	IL17RD
Slc29a1	Zfp488	Pabpc4	IL19
Arhgdig	Il7r	Ccr7	IL1A
Phgdh	Sepp1	Atp5g1	IL1B
Pelo	Gm14085	Ftsj3	IL2
Polr3h	Cep290	Rpl15	IL2RA
Ssbp4	Spo11	Trmt61a	IL6
Nle1	Gm14430	Dus4l	ITGA3
Isyna1	Skap2	Bzw2	ITGAV
Arhgdia	Bank1	Gm7172	ITGB2
Chac1	Slc6a19	Rpl31	ITGB3
Bop1	Lztfl1	2700097O09Rik	JUN
Ino80e	Btg2	Rpl31	JUNB
Tmem109	Serpini1	LOC638798	JUND
Stc2	Zfp52	Heatr1	KCNH2
Ccdc102a	Klf2	Pus7	KIF2A
Mfsd2a	Cd24a	Nsun2	KIF2C
Samd1	Smc4	Cnn3	KLF10
Nfil3	Umad1	Mrps27	LCN2
Fbxo17	Tnfrsf26	Gtpbp4	LDLR
Tbrg4	Hbp1	Nop16	LIF
Pck2	Stx11	E430024C06Rik	MAL
BC037034	Sesn1	Mtrr	MAP2K2
P2ry14	Alcam	Utp15	MAP3K10
Trib3	Mxd4	Snord58b	MAP3K11
Pcbp4	Arhgef9	Rpl15	MAP4K1
Fpgs	Cd55	Gnl3	MAP4K4
Xbp1	Zfp85	Gnpnat1	MAPK8IP1
Slc7a3	Zfp119a	Ipo4	MCL1
Them6	Zfp97	Dis3	MKNK1
Cars	Wdr35	Phb	MMP1
Sigmar1	Ms4a6c	Adsl	MMP13
Tnf	Stxbp3a	Rpl15	MMP14
Thop1	2610008E11Rik	Gm8444	MMP2
Yars	Calcoco1	Rpl31	MMP3
Pus1	Cep128	Uxt	MS4A1
Grwd1	BC094916	Yars2	MUC1
Smyd5	Fbxl5	Ece2	MUC5AC
Lpcat4	Dpp4	Rpl15	MUC8
Bysl	Gm13212	Rps21	MYC
C030006K11Rik	Tmem71	Qtrtd1	MYCN
Slc1a5	Vmn1r58	Gart	NDRG1
Mapk11	Sh3bgrl	Psmg1	ODC1
Fam20a	Gzf1	Rrp1b	PCNA
Cndp2	Tcf7	Wdr46	PDK4
Athl1	Pmaip1	Clpp	PFKFB4
Slc3a2	Zfp874b	Snord53	PIWIL1
Fam69b	Inadl	Ttc27	PMAIP1
Ndufaf4	Rasgef1a	Rpl31	PPARD
Rfng	Tmem45b	Fbl	PRDM1
Cyb5rl	Cxcr2	Tnf	PTGES
Nolc1	Hspa4l	Mrps18b	PTGS2
Hsf1	Zfp260	Nutf2	PTPRE
Aen	Dnajb4	Rpl11	RAB4B
Shmt2	Mcmdc2	Wdr36	RUNX2
Atad3a	Cyth3	Wdr55	SERPINB2
Mars	Gcc2	Hspe1	SERPINE1
Wdr46	Trim59	Iigp1	SIRT6
Psmd3	Pou2af1	Psmg2	SKIL
Ifrd2	Mturn	Snord58b	SLC4A7
Shmt1	Cxcr4	Rpl35	SNAI2
Cth	Arhgap18	Hspa9	SOX9
Lrrc14	Zfp874a	Uxt	SP7
Traf4	Pyhin1	Amd1	SPRY4
Nckipsd	Arrdc3	1700034H14Rik	STAT1
Socs2	Mastl	Gnpnat1	TBX21
Ptpn1	Cd38	Ppp1r14b	TERT
Slc19a1	Mpp7	Snhg1	TGFA
Relt	Rnf19a	Snhg1	TGM2
Rad23a	Gjc3	Snhg1	THBS1
Jund	4930512M02Rik	Snhg1	TIMP1
Slc25a22	Ccng2	Snord22	TNF
Noc2l	Gm14440	D030056L22Rik	TNFRSF10B
Lgals3bp	S1pr1	Rcl1	TSLP
Agpat3	Zfp65	Lztfl1	UGCG
Cish	Cdc14b	Pprc1	UNC119
Med25	Rb1cc1	LOC674623	VEGFA
Trmt61a	Tapt1	Ccdc86	VNN1
Mogs	B630005N14Rik	Rrp12	ZFP36
Nars	Tbl1xr1	Nutf2	AXL
Bcl2l1	Lcorl	Prdx3	BCL2L11
Treml2	Lca5	Taf1d	BMF
Aars2	Ahi1	Rpl12	CAV1
Pomgnt1	Zfp606	Mrrf	EIF2AK2
Pold1	2810474O19Rik	Timm10	ESR1
Sema4a	Trat1	Nop10	FAS
Nek6	Cdkn1b	Mrpl51	FOXO1
E130309D02Rik	Ankrd12	Polr1b	HOXA1
2310003H01Rik	Esco2	Nop56	ICAM3
Wdr4	Tcp11l2	Hax1	IFNAR1
Trp53i11	Tnfaip3	Rpp38	IFNAR2
Ankrd13b	Gm4791	Fpgs	RARB
Dph1	Gnai3	Rpl35	SELL
Tprn	Polk	Mrpl23	ABCA1
Siah2	Gm14326	Hsd17b12	APH1A
F2rl3	Klrc2	Polr2l	APH1B
Tars	Zfp763	Ppid	B2M
Map1s	Arid4b	Plrg1	CALR
Eif3b	Oxr1	Gpatch4	CDC25C
Sf3b4	Colec12	Cct3	CEBPA
Cdr2	Pde4d	Cnn3	CEBPB
Eme2	Rab8b	Znhit6	COL3A1
Amica1	Zfp931	Hax1	CXCL10
Polr3d	Zmym5	Rpl31	CYP17A1
Stk40	D130040H23Rik	Rangrf	CYP7A1
Chpf	Rbm41	Rabggtb	FGFR2
Sf3a2	Acss1	Ndufaf4	FKBP5
Unc13d	Scml4	Mdn1	FN1
E130012A19Rik	Zfp300	Chchd2	HBEGF
2410002F23Rik	Ncoa4	Hook1	HLA-A
Igfbp4	Akap9	Kti12	HPGD
Cenpb	Fam214a	Id3	ID1
Cebpb	Myb	Rpl31	PSMB6
Kat2a	Gpr174	Gm11810	PSMB8
Socs1	Mpp5	Otud6b	PSMB9
Vac14	Bod1l	Sigmar1	PSMB10
Telo2	Ubxn7	Amd1	SGK1
Zmynd19	Fam49a	Zfp593	SNAI1
Rnf19b	Tmem106b	Chchd2	TAP1
2410016O06Rik	Jak2	Cad	TAP2
Cuedc1	Cd226	C330023M02Rik	TAPBP
Nop2	Dse	Cct6a
Ung	Etohi1	Ppp1r14b
Akt1	Zfp738	Pus7
Ipo13	Creb1	Noc4l
Wars	Stag2	Chchd2
St6galnac4	Arid4a	Smyd5
Tut1	Cdk19	Lsm3
Pelp1	Tob1	Gm6134
Mid1ip1	Dennd4a	Usp18
Aars	Snx13	Mrpl35
Osm	Grk4	Cnbp
Tgfb1	Malt1	Shq1
Pigt	Zfp36l2	Rpl15
Slc6a9	Zfp654	Cd69
Yrdc	Mtmr6	Prpf31
Bcat1	Tmx4	LOC100044517
Rcc1	Ugcg	Isg20
Atf6b	Zfp281	Phgdh
Snapc4	Casc5	Rangrf
Lss	Dcdc2c	Mrpl23
Ipo4	Slc35a5	Tomm40
Gemin4	Gm4070	Snord35a
Gart	Eif2ak3	Grwd1
Git1	Aspm	Rps17
Gbp11	Zfp709	Dnajc19
Mettl13	Pja2	LOC100047986
Mllt1	Zfp644	Ndufab1
Adpgk	Ccp110	Ndufab1
Ccdc88b	Zfp780b	Ifitm3
Pim3	Dync2h1	Polr2l
Ampd2	G2e3	Dctd
Polr3e	Trpm7	Heatr3
Nat10	Ncapg2	Prmt7
Ergic1	Ipcef1	Cirh1a
Dusp5	Phf20l1	Rpl13
Zdhhc8	Zfyve16	Bst2
Il4ra	Wrn	Taf1d
Ncdn	A530054K11Rik	Ppan
Myc	Zfp607	Nhp2l1
Smg5	Taf1	Rrp9
Pkn1	H60b	Ifrd2
Socs3	Suco	Gpx1
Rbm19	Nek1	Rpl15
Sh3bp1	Crebrf	Tuba1b
Srf	Dzip3	Cxcr5
Usp10	Nufip2	Wdr61
Lrrc32	Tbc1d4	Ube2cbp
Kcnk5	Spag9	Gm7079
Tcof1	Glcci1	Ssr4
Atxn2l	Ccser2	Dkc1
Tnk2	Ranbp2	Snora69
Kcnab2	Cd28	Rps17
Aacs	Vps13a	Ard1a
Rrp12	Cdc27	Rrs1
Psme3	Atrx	Nop58
Aldh18a1	Atp8a1	Gas5
Mybbp1a	Pcmtd2	Gas5
Carm1	Mctp2	Hspd1
Mafg	Tbc1d8b	Wdr12
Rrs1	Usp32	Slc25a5
Coro2a	Ift80	Rrp15
Rrp1b	Ankrd26	Nup43
Mcm2	Zfp407	Timm8a1
Vegfa	Dck	Ppa1
Pwp2	Kmt2e	Mif
Rcc2	Setd2	Shmt2
Nfe2l1	Zcchc11	Hspd1
Car12	Kansl1l	Nhp2
Raver1	Fmr1	Pno1
Hyou1	Nipbl	Thg1l
Iars	Tle4	Snord1c
Nacc1	Usp9x	Shmt1
Nol6	Arap2	Pfas
Pim1	Mbd5	C1qbp
Cluh	Brwd1	Rpl23a
Dusp7	Ddx3y	Nme1
Csrnp1	Fam178a	Odc1
Klf16	Pde3b	Nampt
Opa3	Mtm1	Mthfd1
Gpt2	Rc3h2	Mrto4
Ptpn9	Jmjd1c	Erh
Sesn2	Bbx	Ifi27l2a
Map3k8	Cmah	Idi1
Tmem201	Skil	Rpp40
Camkk2	Sesn3	Eef1e1
Ccr4	Ubn2	Adk
Pprc1	Syne1	Apex1
Il2ra	Setx	Myc
Prrc2a	Zfp266	Polr2f
Lif	Zfp518a	Bxdc2
Larp1	Cnot6l	Tmem97
Usp36	Galnt7	Tfrc
Polr1b	Gm1966	Nat13
Slc1a4	Hook1	Umps
Pitpnm2	Trim23	Erh
Dhcr24	A230046K03Rik	Gemin6
Bcl2	Zfx	Tbl3
Slc7a5	Apaf1	Snord52
Slc16a6	Zbtb41	Snhg1
Dusp6	Zbtb1	Cycs
Polr1a	Ctdspl2	Sssca1
Gcn1l1	Zfp871	Psat1
Rbm15b	Slc12a6	Usmg5
Cad	Wdr44	Cdca7
Fasn	Ccdc186	Idi1
Adam19	Elf1	Magoh
Naf1	Trip11	Eif2b3
Dot1l	Uty	Srm
Slc7a1	Ulbp1	Ndufb6
	Atad2	Ctps
	Stk26	Mrto4
	A630033H20Rik	Lap3
	Atf7ip	Slc25a5
	Ypel2	Cycs
	Zfp292	Ppat
	Esyt2	Plac8
	Nek7	Ruvbl1
	Fnip1	Gemin6
	Fcho2	Nop2
	Rsbn1l	Mthfd2
	Akap11	Chchd4
	Fam63b	Tpi1
	Gm14436	Bcat1
	Aff3	Wdr12
	Fam208a	Gm15470
	St8sia4	Mif
	Vcpip1	Prmt1
	Zbtb33	Usmg5
	Senp7	Impdh2
	Alkbh8	Nip7
	L3mbtl3	Gcsh
	Shprh	Slc7a5
	Rnf125	Odc1
	Usp34	Car12
	Heca	Impdh2
	Nebl	Gm16379
	Trp53inp1	Chek1
	Klhl11	2810026P18Rik
	Sp3	Slc25a5
	Gvin1	Usmg5
	Slc25a36	Tspan6
	Fam179b	Timm8a1
	Prrc2c	Ahcy
	Vps13b	Iars
	St8sia1	Cyp20a1
	Ash1l	Eif4a1
	4932438A13Rik	Psmd1
	Il6st	Ptma
	Chd9	Gm6651
	Usp45	Uchl5
	Atm	Cnih4
	Itga4	Cops5
	Zfp26	Tceb1
	Slc5a3	Mcm3
	Kit	1700029F09Rik
	Pik3c2a	Txn1
	Psme2b	Orc2l
	Ly75	Plscr1
	Socs4	Timm17a
	Taok1	Rbm3
	Hif1a	Gm7278
	Smg1	Uqcrb
	Macf1	Timm23
	Chm	Pdcd5
	Aff4	Cd24a
	Erbb2ip	Prep
	Bdp1	Timm23
	Rsbn1	Lsm7
	Cpne3	Thop1
	Kdm5a	Tdg
	Phip	Psma5
	Cep350	Ndufa12
	Ddx6	Nap1l1
	C1galt1	Snrpd2
	Slx4ip	Prim1
	Rictor	Tdg
	Slc4a7	Lsm7
	Dennd4c	Mrpl54
	Lrba	Ccdc38
	Fryl	D10Ertd322e
	Atad2b	3200002M19Rik
	Birc6	Mars
	Klhl24	Nudcd2
	Usp53	Vdac1
	Cep170	Zcchc10
	Tnrc6b	Hint1
	Secisbp2l	Snord118
	Lysmd3	Psmb6
	Sptbn1	Poldip2
	Rc3h1	Psmb3
	Akap13	Psmc5
	Gm608	Psmd12
	Kmt2c	Hnrnpab
	Map3k2	Eif4a1
	Ikzf2	Tmem97
	Osbpl8	Tada2l
	Vps13c	Taf1d
	Lyst	Kpna2
	Klhl28	Nol11
	Med13	Eif4a3
	Lnpep	Pdia6
	Strn	Eif2s1
	Kdm7a	1810035L17Rik
	Utrn	Gm6742
	Tet2	Ddx1
	Alg10b	Bcap29
	Brwd3	Cinp
	Dmxl1	Snrpd2
	Dpy19l4	2410127L17Rik
	Prrg4	Mrpl36
	9930111J21Rik1	Hnrnpa1l2
	Gatad2b	Smn1
	Gm14305	Thoc3
	Ccnt1	Uqcrb
	Sntb1	Apoo-ps
	Xrn1	Uqcrb
	Mib1	Vdac2
	Nr2c2	Nt5dc2
	Rel	Psmc6
	N4bp2	Uchl3
	Rest	Ipo5
	Elk4	Ptma
	Zbed6	Psmd6
	Kcna3	Timm23
	Uhmk1	Nedd8
	Cbl	Kpna3
	Gprin3	Pabpc4
	Zfp369	Pop1
		Snrpd2
		Cyc1
		Ube2v2
		Cct5
		Gm5471
		Slc25a17
		Phf5a
		Nhp2l1
		Tdg
		Rpap3
		Tuba1b
		Prdx1
		Mrps6
		Ranbp1
		Rfc4
		Tigit
		Ahcy
		2610528E23Rik
		Cct8
		Tcp1
		Lsm2
		Nhp2l1
		Mrpl2
		U2af1
		Ppih
		Hn1l
		U2af1
		Gm16494
		D17Wsu104e
		Kpna2
		Rsl24d1
		Polr2d
		Usp14
		Etf1
		Hars
		Eif3j
		Txnl1
		Nars
		Pcna
		2410127L17Rik
		Hells
		Pgam1
		Gm5521
		Sssca1
		Fkbp2
		Fen1
		Cbwd1
		Got1
		Npm3
		Parl
		Nudt5
		Pdss1
		Zmynd19
		Exosc2
		Hspa5
		Psmd14
		Hat1
		Mtx2
		Mrpl18
		Eif3j
		Nat5
		Tomm20
		1500012F01Rik
		Suv39h2
		LOC675534
		Psmb7
		Ola1
		Atp5g3
		Eif3m
		Pcna
		Eif2s2
		Ahcy
		Slmo2
		Fabp5
		Actl6a
		Hdgf
		Ssr2
		Slc16a1
		Ptma
		Lrrc40
		Pgam1
		Kpna2
		Mrpl47
		Pgk1
		Snrpd2
		Phgdh
		Gar1
		Slc31a1
		Tmem48
		Orc1l
		Prdx1
		Ebna1bp2
		Pabpc4
		Psmb2
		Ak2
		Marcksl1
		Stoml2
		Mrpl50
		Txn1
		Nasp
		Ppih
		Rcc1
		1110049F12Rik
		AI847670
		Lyar
		Ppih
		Denr
		Ran
		Pomp
		Gm6560
		Abcf2
		Eif2b1
		Mcm7
		Nme2
		Rfc3
		Nup205
		Mpp6
		Npm3-ps1
		Cct7
		Ube2v2
		Nhp2l1
		Phb2
		Slc25a13
		Mcm2
		Lag3
		Magohb
		Snrpd2
		Ldha
		Snrpa1
		Alg8
		Ndufc2
		Rbm3
		Ipo7
		Tufm
		Hirip3
		Fus
		Ube2s
		Zbtb32
		Tmem147
		Ruvbl2
		Mrps33
		Gm7693
		Timm17a
		Gm6155
		4632434I11Rik
		Tfdp1
		Gtf2e2
		Mcm5
		Nat5
		Ddx39
		Syce2
		Orc6l
		Nudc
		Erh
		Eif2s2
		Tufm
		Gm7730
		Neto2
		Gm6625
		Psmd7
		Mphosph6
		Nup133
		Tomm20
		Tfdp1
		Taf1d
		Timm8b
		Psma4
		Ube2s
		Fabp5
		Pkm2
		Tipin
		Rps27l
		Rsl24d1
		Set
		Cdc25a
		2410127L17Rik
		Cox7a2
		Chst2
		Mrps22
		Apoo-ps
		Pgk1
		Gm5393
		Eif1ay
		Morf4l2
		Hccs
		Kif14
		Aspm
		2810417H13Rik
		Nek2
		Nuf2
		Dtl
		Cdc2a
		4930547N16Rik
		Havcr2
		Spag5
		Cdc6
		Birc5
		Fignl1
		Hmmr
		Brip1
		Prr11
		Top2a
		Kif18b
		Rrm2
		Ncapg2
		C79407
		Hist1h3g
		Hist1h2bm
		Hist1h2be
		RP23-38E20.1
		RP23-38E20.1
		RP23-38E20.1
		Hist1h3g
		Hist1h3g
		Hist1h2bb
		Hist1h2ab
		Hist1h3f
		Hist1h4b
		Hist1h1a
		Cenpk
		RP23-38E20.1
		Hist1h4b
		Hist1h2ak
		Hist1h1b
		Hist1h3g
		Hist1h4m
		Hist1h4f
		Hist1h3f
		Hist1h2bc
		Hist1h3f
		Hist1h4b
		Hist1h3a
		Trip13
		Cenph
		Ccnb1
		Dlgap5
		F630043A04Rik
		Esco2
		C330027C09Rik
		Uhrf1
		Ccnf
		Kif20a
		Cdca5
		Kif11
		Cep55
		Arhgap19
		Bub1b
		Casc5
		Rad51
		Nusap1
		Tpx2
		Mastl
		Spc25
		Arhgap11a
		Bub1
		Hist2h3c1
		Hist2h3b
		Cenpe
		Depdc1a
		Ect2
		Ccna2
		Cks1b
		Ccne2
		Stil
		Clspn
		Stmn1
		Hmgb2
		Stmn1
		Rad54l
		Kif2c
		Ccnb1
		Cdca8
		Hmgb2
		Hmgb2
		Tacc3
		Ncapg
		Kntc1
		Mad2l1
		Cdca3
		Prc1
		Plk1
		Ccnb1
		E2f8
		Depdc1a
		Mki67
		Hmgb2
		Asf1b
		Shcbp1
		Neil3
		2810417H13Rik
		Ttk
		Kif15
		Anln
		Kif23
		Ccnb2
		Kif4
		Cenpi
		Sgol2
		Cenpl
		Exo1
		Nsl1
		Hmgb3
		Cks2
		Prim2
		Bard1
		Pask
		Mcm6
		Rnpep
		Scyl3
		Cenpf
		Fbxo5
		Fam54a
		Tube1
		Dna2
		Myb
		Gm8681
		Cdk2
		Hist3h2a
		Gm12260
		Aurkb
		Atad5
		BC030867
		Eme1
		Brca1
		Tk1
		Ppil5
		Rad51l1
		Gen1
		Hist1h2ao
		LOC100041230
		Hist1h2ao
		Hist1h4h
		Hist1h2af
		Hist1h2bg
		Hist1h2ao
		Hist1h4d
		Cks2
		Dhfr
		Hist1h2ao
		Hist1h2an
		Hist1h2ao
		Hist1h2ao
		Hist1h4i
		Hist1h2ao
		Hist1h2bh
		Hist1h4c
		Hist1h2ba
		Gmnn
		E2f3
		Cenpp
		Hist2h2aa1
		Zfp367
		Plp2
		Slbp
		Cdkn3
		EG665955
		Rnaseh2b
		Pbk
		Wdhd1
		Cdca2
		Diap3
		Wdr67
		Cks2
		Gtse1
		Espl1
		Dscc1
		Cenpm
		Polq
		Chaf1b
		Mcm4
		2610318N02Rik
		Cdc45l
		Atp13a3
		Chaf1a
		Tcf19
		Sgol1
		Ndc80
		Rab18
		Rbbp8
		Lmnb1
		2610318N02Rik
		Cdc25c
		Kif20b
		Scd2
		Incenp
		Plp2
		Slc43a3
		Kif18a
		Ccdc34
		D2Ertd750e
		Wdr76
		Dut
		Gins1
		Mybl2
		Ube2c
		Mcm10
		Phf19
		Stk39
		Oip5
		Ncaph
		Ckap2l
		E2f1
		Dsn1
		Aurka
		Plk4
		Hist1h2an
		Hist2h2aa1
		Hist2h2aa1
		Hist2h2bb
		4930422G04Rik
		H2afz
		Trim59
		Hist2h2aa1
		Hist2h2aa1
		Hist2h4
		Gpsm2
		Rad54b
		F730047E07Rik
		Melk
		Smc2
		2610002D18Rik
		Gm12387
		Cdkn2c
		Cdc20
		Atpif1
		Hmgn2
		Cenpa
		Whsc1
		Dck
		Pole
		Rfc2
		Brca2
		Dbf4
		Tyms
		Slbp
		Adap1
		Lancl2
		Alms1
		Fancd2
		Foxm1
		Asns
		Zc3hav1
		Ezh2
		Ncapd2
		Rad51ap1
		Hist4h4
		Lig1
		Fanci
		5730590G19Rik
		Rrm1
		Wee1
		Ccne1
		Dub2a
		Kif22
		Rfwd3
		Casp3
		Mt1
		Cenpn
		Ckap2
		Ifi30
		Hmgn2
		Rfwd3
		Tk1
		H2afx
		D030028M11Rik
		Wdr51a
		Spc24
		Hmgn2
		Zwilch
		Hmgb3
		Fancb
		Plp2
		Mbnl3
		Pola1
		Ercc6l
		Nsbp1
